# A metabolic modeling-based framework for predicting trophic dependencies in native rhizobiomes of crop plants

**DOI:** 10.1101/2023.12.11.571117

**Authors:** Alon Avraham Ginatt, Maria Berihu, Einam Castel, Shlomit Medina, Gon Carmi, Adi Faigenboim-Doron, Itai Sharon, Ofir Tal, Samir Droby, Tracey Somera, Mark Mazzola, Hanan Eizenberg, Shiri Freilich

## Abstract

The exchange of metabolites (i.e., metabolic interactions) between bacteria in the rhizosphere determines various plant-associated functions. Systematically understanding the metabolic interactions in the rhizosphere, as well as in other types of microbial communities, would open the door to the optimization of specific pre-defined functions of interest, and therefore to the harnessing of the functionality of various types of microbiomes. However, mechanistic knowledge regarding the gathering and interpretation of these interactions is limited. Here, we present a framework utilizing genomics and constraint based modeling approaches, aiming to interpret the hierarchical trophic interactions in the soil environment. 243 genome-scale metabolic models of bacteria associated with a specific disease suppressive vs disease conducive apple rhizospheres were drafted based on genome resolved metagenomes, comprising an *in-silico* native microbial community. Iteratively simulating microbial community members’ growth in a metabolomics-based apple root-like environment produced novel data on potential trophic successions, used to form a network of communal trophic dependencies. Network-based analyses have characterized interactions associated with beneficial vs non-beneficial microbiome functioning, pinpointing specific compounds and microbial species as potential disease supporting and suppressing agents. This framework provides a means for capturing trophic interactions and formulating a range of testable hypotheses regarding the metabolic capabilities of microbial communities within their natural environment. Essentially, it can be applied to different environments and biological landscapes, elucidating the conditions for the targeted manipulation of various microbiomes, and the execution of countless predefined functions.
