## Supplementary material for "A metabolic modeling-based framework for predicting trophic dependencies in native rhizobiomes of crop plants": GSMM MEMOTE tests results

### Sheet: s3_mod
bin_name	GSMM	consistency	annotation_met	annotation_rxn	annotation_gene	annotation_sbo	total_score	stoichiometric_consistent
bin.1.a	GSMM_001	91.082	81.536	77.926	57.824	90.901	87.479	passed
bin.10.a	GSMM_002	90.37	80.611	77.438	58.213	90.9	87.119	passed
bin.100.a	GSMM_003	89.441	79.771	76.589	57.948	90.902	86.618	passed
bin.119.a	GSMM_004	90.229	80.283	76.728	57.974	90.903	86.975	passed
bin.125.a	GSMM_005	91.171	81.206	77.521	57.781	90.901	87.457	passed
bin.126.a	GSMM_006	90.82	79.729	76.634	59.372	90.902	87.234	passed
bin.127.a	GSMM_007	47.27	80.737	77.055	58.137	90.902	70.335	failed
bin.13.a	GSMM_008	91.32	81.909	77.811	58.667	90.901	87.637	passed
bin.131.a	GSMM_009	49.256	81.111	77.664	57.649	90.9	71.152	failed
bin.138.a	GSMM_010	89.916	80.246	77.049	58.169	90.902	86.884	passed
bin.139.a	GSMM_011	89.831	80.881	77.408	58.529	90.902	86.945	passed
bin.14.a	GSMM_012	47.984	79.755	76.49	60.051	90.902	70.604	failed
bin.140.a	GSMM_013	48.15	80.458	76.979	57.907	90.902	70.638	failed
bin.143.a	GSMM_014	90.668	81.159	77.392	57.687	90.902	87.243	passed
bin.144.a	GSMM_015	89.939	79.904	76.635	59.871	90.902	86.932	passed
bin.147.a	GSMM_016	90.76	81.441	77.372	58.349	90.901	87.335	passed
bin.159.a	GSMM_017	90.658	79.76	76.459	59.81	90.903	87.185	passed
bin.16.a	GSMM_018	47.083	79.932	76.67	59.103	90.902	70.228	failed
bin.160.a	GSMM_019	48.733	80.03	76.672	59.85	90.901	70.918	failed
bin.163.a	GSMM_020	46.532	80.302	76.989	59.142	90.902	70.067	failed
bin.166.a	GSMM_021	48.155	79.894	76.651	59.742	90.902	70.676	failed
bin.168.a	GSMM_022	48.934	79.814	76.956	58.113	90.902	70.905	failed
bin.181.a	GSMM_023	46.875	80.213	76.949	57.998	90.902	70.127	failed
bin.190.a	GSMM_024	91.492	80.567	77.077	57.932	90.902	87.51	passed
bin.200.a	GSMM_025	46.597	80.746	77.201	57.99	90.903	70.077	failed
bin.204.a	GSMM_026	47.251	79.867	76.553	59.141	90.903	70.282	failed
bin.207.a	GSMM_027	90.651	81.054	77.323	58.634	90.901	87.276	passed
bin.21.a	GSMM_028	91.214	81.169	77.525	57.733	90.901	87.468	passed
bin.210.a	GSMM_029	91.543	81.516	77.773	57.958	90.901	87.653	passed
bin.22.a	GSMM_030	91.368	81.391	77.521	58.807	90.901	87.604	passed
bin.221.a	GSMM_031	90.068	80.246	77.424	58.18	90.901	86.972	passed
bin.228.a	GSMM_032	91.709	81.444	77.436	58.031	90.9	87.691	passed
bin.231.a	GSMM_033	90.518	81.399	77.623	58.185	90.901	87.247	passed
bin.235.a	GSMM_034	47.125	80.233	77.076	57.901	90.902	70.23	failed
bin.238.a	GSMM_035	91.068	80.239	77.052	60.067	90.901	87.437	passed
bin.239.a	GSMM_036	90.425	80.177	76.857	57.976	90.902	87.053	passed
bin.24.a	GSMM_037	89.841	79.928	76.683	59.305	90.903	86.868	passed
bin.243.a	GSMM_038	91.55	80.794	77.423	58.407	90.9	87.601	passed
bin.244.a	GSMM_039	46.859	80.501	77.129	57.687	90.902	70.138	failed
bin.247.a	GSMM_040	46.956	80.879	77.06	57.432	90.902	70.185	failed
bin.259.a	GSMM_041	47.138	80.964	77.203	57.881	90.902	70.297	failed
bin.284.a	GSMM_042	89.915	80.182	76.922	60	90.902	86.972	passed
bin.294.a	GSMM_043	90.644	81.771	77.557	58.056	90.901	87.312	passed
bin.296.a	GSMM_044	46.569	79.505	76.41	58.21	90.903	69.928	failed
bin.297.a	GSMM_045	46.996	81.006	77.27	59.031	90.903	70.314	failed
bin.298.a	GSMM_046	90.652	80.233	76.753	59.995	90.901	87.249	passed
bin.3.a	GSMM_047	92.947	81.28	77.67	58.63	90.901	88.211	passed
bin.303.a	GSMM_048	90.473	80.537	77.137	57.576	90.902	87.096	passed
bin.319.a	GSMM_049	89.131	79.893	76.731	57.818	90.903	86.51	passed
bin.321.a	GSMM_050	90.284	80.315	77.435	58.009	90.902	87.052	passed
bin.322.a	GSMM_051	90.668	80.453	77.062	57.807	90.902	87.173	passed
bin.329.a	GSMM_052	47.581	79.867	76.647	58.906	90.903	70.405	failed
bin.340.a	GSMM_053	46.249	79.835	76.512	60.216	90.902	69.946	failed
bin.344.a	GSMM_054	46.837	80.789	77.318	57.922	90.902	70.178	failed
bin.345.a	GSMM_055	90.188	80.605	77.122	58.037	90.902	87.015	passed
bin.348.a	GSMM_056	91.141	80.981	77.361	58.37	90.901	87.449	passed
bin.350.a	GSMM_057	90.109	80.973	77.468	58.792	90.902	87.079	passed
bin.354.a	GSMM_058	91.216	79.823	76.775	57.786	90.899	87.316	passed
bin.356.a	GSMM_059	89.454	79.979	76.817	59.453	90.902	86.739	passed
bin.366.a	GSMM_060	91.274	81.663	77.664	58.564	90.901	87.585	passed
bin.368.a	GSMM_061	46.828	79.914	76.735	57.732	90.902	70.056	failed
bin.37.a	GSMM_062	47.231	80.034	76.722	59.049	90.902	70.294	failed
bin.370.a	GSMM_063	88.626	79.854	76.57	59.996	90.902	86.42	passed
bin.374.a	GSMM_064	46.849	80.045	76.714	58.262	90.903	70.102	failed
bin.38.a	GSMM_065	49.289	79.81	77	58.182	90.901	71.05	failed
bin.387.a	GSMM_066	89.915	80.661	77.149	58.293	90.901	86.929	passed
bin.389.a	GSMM_067	91.036	80.384	77.16	58.333	90.901	87.347	passed
bin.39.a	GSMM_068	49.321	80.146	76.832	59.24	90.902	71.134	failed
bin.390.a	GSMM_069	90.704	80.063	76.917	59.807	90.902	87.259	passed
bin.41.a	GSMM_070	90.375	80.231	77.106	58.003	90.902	87.057	passed
bin.413.a	GSMM_071	47.368	80.908	77.346	58.326	90.902	70.418	failed
bin.419.a	GSMM_072	91.1	79.863	76.944	59.528	90.902	87.384	passed
bin.420.a	GSMM_073	91.076	80.287	76.906	60.588	90.901	87.462	passed
bin.426.a	GSMM_074	47.277	79.75	76.834	57.825	90.902	70.231	failed
bin.431.a	GSMM_075	46.706	81.077	77.468	58.394	90.902	70.186	failed
bin.49.a	GSMM_076	91.234	80.979	77.365	58.024	90.901	87.467	passed
bin.5.a	GSMM_077	46.554	80.081	76.953	57.75	90.903	69.979	failed
bin.55.a	GSMM_078	91.051	81.155	77.441	58.483	81.809	83.735	passed
bin.58.a	GSMM_079	90.538	80.172	76.982	58.07	90.902	87.111	passed
bin.59.a	GSMM_080	89.866	80.873	76.948	58.244	90.902	86.908	passed
bin.67.a	GSMM_081	89.973	80.243	77.123	58.323	90.901	86.92	passed
bin.69.a	GSMM_082	91.365	80.759	77.263	57.763	90.902	87.48	passed
bin.70.a	GSMM_083	89.968	80.447	76.867	58.348	90.902	86.916	passed
bin.71.a	GSMM_084	90.243	80.329	77.038	57.984	90.902	87.007	passed
bin.72.a	GSMM_085	47.299	80.53	76.937	58.245	90.903	70.328	failed
bin.73.a	GSMM_086	90.628	80.533	77.157	58.281	90.901	87.197	passed
bin.80.a	GSMM_087	47.634	80.552	76.999	57.794	90.903	70.44	failed
bin.9.a	GSMM_088	46.342	80.114	76.811	60.174	90.902	70.023	failed
bin.96.a	GSMM_089	91.053	80.769	77.38	58.171	90.901	87.389	passed
bin.99.a	GSMM_090	47.663	79.916	76.823	59.926	90.902	70.509	failed
bin.102.b	GSMM_091	90.069	79.713	76.763	58.079	90.903	86.879	passed
bin.104.b	GSMM_092	90.744	80.754	76.969	57.847	90.901	87.22	passed
bin.107.b	GSMM_093	89.691	80.212	76.872	59.644	90.902	86.864	passed
bin.11.b	GSMM_094	46.533	80.377	77.052	60.26	90.901	70.139	failed
bin.127.b	GSMM_095	90.431	79.676	76.733	58.877	90.902	87.059	passed
bin.130.b	GSMM_096	47.291	81.238	77.43	57.881	90.902	70.394	failed
bin.135.b	GSMM_097	90.992	79.897	76.597	60.021	90.901	87.346	passed
bin.137.b	GSMM_098	90.552	80.307	77.112	58.285	90.901	87.147	passed
bin.14.b	GSMM_099	47.214	80.801	77.209	57.938	90.902	70.318	failed
bin.141.b	GSMM_100	91.438	79.656	76.587	59.585	90.902	87.477	passed
bin.143.b	GSMM_101	90.651	80.803	77.466	58.028	90.901	87.234	passed
bin.149.b	GSMM_102	91.353	80.818	77.532	58.324	90.901	87.53	passed
bin.150.b	GSMM_103	90.356	81.283	77.387	58.496	90.901	87.176	passed
bin.158.b	GSMM_104	89.48	81.718	77.53	58.278	90.901	86.865	passed
bin.160.b	GSMM_105	91.27	80.885	77.283	58.842	90.901	87.513	passed
bin.163.b	GSMM_106	47.353	80.442	77.412	57.825	90.902	70.355	failed
bin.167.b	GSMM_107	90.845	81.538	77.408	58.039	90.9	87.36	passed
bin.171.b	GSMM_108	90.583	81.787	77.51	58.385	90.902	87.304	passed
bin.172.b	GSMM_109	46.638	80.221	76.924	58.839	90.903	70.081	failed
bin.174.b	GSMM_110	92.122	81.521	77.919	58.231	90.9	87.904	passed
bin.176.b	GSMM_111	89.787	79.901	76.624	59.275	90.902	86.839	passed
bin.178.b	GSMM_112	47.383	81.048	77.506	58.088	90.901	70.432	failed
bin.189.b	GSMM_113	90.081	80.902	77.334	58.414	90.902	87.032	passed
bin.192.b	GSMM_114	89.026	80.016	76.579	58.841	90.903	86.524	passed
bin.194.b	GSMM_115	45.517	79.973	76.631	59.976	90.903	69.668	failed
bin.2.b	GSMM_116	91.469	80.815	76.963	57.374	90.9	87.48	passed
bin.20.b	GSMM_117	47.737	80.491	77.134	57.977	90.903	70.496	failed
bin.203.b	GSMM_118	91.516	81.818	77.613	58.507	90.901	87.684	passed
bin.209.b	GSMM_119	91.181	81.714	77.762	58.744	90.901	87.57	passed
bin.216.b	GSMM_120	90.276	80.252	76.831	58.966	90.903	87.054	passed
bin.218.b	GSMM_121	90.842	80.478	77.173	58.676	90.902	87.299	passed
bin.22.b	GSMM_122	90.203	80.303	77.057	57.94	90.902	86.988	passed
bin.225.b	GSMM_123	46.891	80.924	77.12	58.472	90.902	70.225	failed
bin.233.b	GSMM_124	48.299	79.692	76.717	58.645	90.902	70.661	failed
bin.234.b	GSMM_125	47.804	81.278	77.597	58.687	90.901	70.653	failed
bin.237.b	GSMM_126	90.481	81.428	77.56	57.998	90.902	87.22	passed
bin.242.b	GSMM_127	89.689	79.749	76.41	58.891	90.903	86.753	passed
bin.243.b	GSMM_128	48.539	80.044	76.774	59.729	90.901	70.845	failed
bin.244.b	GSMM_129	48.244	79.789	76.965	57.452	90.901	70.599	failed
bin.247.b	GSMM_130	89.654	80.654	76.981	58.914	90.903	86.85	passed
bin.251.b	GSMM_131	90.655	81.805	77.59	58.712	90.902	87.358	passed
bin.254.b	GSMM_132	48.31	81.267	77.545	58.183	90.901	70.817	failed
bin.262.b	GSMM_133	45.715	80.085	76.689	58.341	90.903	69.666	failed
bin.264.b	GSMM_134	47.661	80.191	77.007	59.322	90.902	70.509	failed
bin.267.b	GSMM_135	89.566	79.957	76.829	58.301	90.903	86.719	passed
bin.27.b	GSMM_136	91.02	80.453	77.131	58.644	90.9	87.361	passed
bin.270.b	GSMM_137	90.811	80.823	77.367	57.98	90.901	87.288	passed
bin.277.b	GSMM_138	89.544	80.402	77.133	58.146	90.902	86.756	passed
bin.280.b	GSMM_139	89.346	79.946	76.786	58.718	90.901	86.652	passed
bin.285.b	GSMM_140	90.216	80.43	76.82	58.268	90.902	87.003	passed
bin.288.b	GSMM_141	46.912	80.527	77.158	59.246	90.902	70.249	failed
bin.289.b	GSMM_142	88.936	79.805	76.49	57.615	90.903	86.399	passed
bin.292.b	GSMM_143	47.64	79.67	76.367	59.862	90.902	70.445	failed
bin.3.b	GSMM_144	91.052	81.389	77.525	58.625	90.902	87.471	passed
bin.300.b	GSMM_145	46.332	80.995	77.59	58.008	90.902	70.022	failed
bin.306.b	GSMM_146	89.289	80.006	76.665	59.234	90.902	86.654	passed
bin.307.b	GSMM_147	91.667	79.701	76.619	59.299	90.902	87.556	passed
bin.309.b	GSMM_148	47.466	80.707	77.237	58.321	90.902	70.433	failed
bin.310.b	GSMM_149	89.849	80.699	77.25	58.006	90.902	86.898	passed
bin.312.b	GSMM_150	46.987	80.746	77.247	59.246	90.903	70.302	failed
bin.324.b	GSMM_151	89.868	80.28	76.835	58.123	90.902	86.85	passed
bin.340.b	GSMM_152	91.113	81.064	77.242	58.387	90.9	87.436	passed
bin.343.b	GSMM_153	92.241	80.865	77.354	58.843	90.901	87.894	passed
bin.349.b	GSMM_154	90.296	81.878	77.901	58.564	90.901	87.238	passed
bin.351.b	GSMM_155	92.413	80.552	77.271	59.556	90.9	87.971	passed
bin.352.b	GSMM_156	48.047	79.758	76.849	57.94	90.903	70.539	failed
bin.361.b	GSMM_157	89.948	80.986	77.298	58.115	90.902	86.967	passed
bin.362.b	GSMM_158	46.433	79.986	76.791	59.117	90.903	69.989	failed
bin.363.b	GSMM_159	91.517	79.64	76.671	59.331	90.902	87.499	passed
bin.364.b	GSMM_160	91.703	81.66	77.616	58.374	90.9	87.737	passed
bin.370.b	GSMM_161	91.698	81.016	77.478	58.285	90.902	87.673	passed
bin.374.b	GSMM_162	46.643	80.592	76.957	57.844	90.903	70.057	failed
bin.378.b	GSMM_163	47.586	80.293	77.092	58.218	90.903	70.433	failed
bin.382.b	GSMM_164	90.35	80.629	77.261	57.8	90.902	87.077	passed
bin.385.b	GSMM_165	46.308	79.915	76.451	57.724	90.903	69.833	failed
bin.394.b	GSMM_166	90.146	80.314	76.685	58.399	90.903	86.965	passed
bin.41.b	GSMM_167	48.699	81.684	77.87	58.58	90.901	71.045	failed
bin.416.b	GSMM_168	46.129	79.802	76.365	57.856	90.903	69.756	failed
bin.42.b	GSMM_169	92.45	81.751	77.555	58.684	90.9	88.047	passed
bin.49.b	GSMM_170	91.777	81.744	77.572	58.478	90.9	87.774	passed
bin.61.b	GSMM_171	90.373	80.368	76.872	59.507	90.902	87.133	passed
bin.67.b	GSMM_172	46.577	80.423	76.893	57.865	90.903	70.015	failed
bin.70.b	GSMM_173	90.135	80.106	77.118	58.492	90.901	86.982	passed
bin.72.b	GSMM_174	49.425	81.058	77.615	57.797	90.901	71.219	failed
bin.77.b	GSMM_175	47.823	80.187	77.272	58.556	90.902	70.549	failed
bin.79.b	GSMM_176	90.844	81.451	77.566	58.705	90.902	87.403	passed
bin.82.b	GSMM_177	94.517	81.349	77.207	59.171	90.897	88.821	passed
bin.86.b	GSMM_178	89.318	80.654	77.013	58.183	90.902	86.68	passed
bin.90.b	GSMM_179	89.832	80.812	77.495	57.646	90.902	86.898	passed
bin.91.b	GSMM_180	89.675	80.289	77.127	58.011	90.902	86.791	passed
bin.97.b	GSMM_181	47.502	80.3	77.073	59.427	90.903	70.466	failed
bin.10.c	GSMM_182	91.282	81.763	77.801	58.886	90.901	87.623	passed
bin.103.c	GSMM_183	91.02	80.736	77.15	58.197	90.902	87.359	passed
bin.105.c	GSMM_184	90.229	80.588	77.277	57.694	90.902	87.022	passed
bin.110.c	GSMM_185	90.143	80.601	77.326	58.314	90.901	87.027	passed
bin.111.c	GSMM_186	89.281	80.655	76.959	57.689	90.903	86.635	passed
bin.121.c	GSMM_187	91.017	79.889	76.717	60.054	90.901	87.366	passed
bin.133.c	GSMM_188	47.394	79.976	76.607	60.419	90.901	70.42	failed
bin.142.c	GSMM_189	46.801	80.343	77.011	58.461	90.902	70.138	failed
bin.149.c	GSMM_190	45.348	80.726	77.161	57.825	90.902	69.578	failed
bin.159.c	GSMM_191	47.286	79.744	76.387	59.352	90.902	70.286	failed
bin.171.c	GSMM_192	91.104	81.746	77.332	58.262	90.9	87.483	passed
bin.173.c	GSMM_193	89.33	80.637	77.226	57.828	90.902	86.68	passed
bin.184.c	GSMM_194	47.713	80.084	76.833	59.272	90.903	70.506	failed
bin.197.c	GSMM_195	47.18	81.117	77.383	57.952	90.902	70.342	failed
bin.2.c	GSMM_196	47.896	80.814	77.318	58.102	90.901	70.601	failed
bin.208.c	GSMM_197	90.639	80.414	77.241	58.072	90.901	87.187	passed
bin.213.c	GSMM_198	47.716	80.086	77.023	58.337	90.902	70.469	failed
bin.217.c	GSMM_199	91.086	80.715	77.537	58.202	90.9	87.411	passed
bin.22.c	GSMM_200	47.841	81.283	77.708	58.824	90.901	70.684	failed
bin.222.c	GSMM_201	47.956	80.328	76.992	59.56	90.901	70.646	failed
bin.246.c	GSMM_202	90.65	80.368	77.164	57.92	90.901	87.173	passed
bin.249.c	GSMM_203	46.929	80.622	77.097	58.925	90.902	70.241	failed
bin.250.c	GSMM_204	90.69	80.696	77.338	57.816	90.901	87.22	passed
bin.252.c	GSMM_205	46.875	80.029	76.751	59.249	90.902	70.168	failed
bin.256.c	GSMM_206	47.984	79.682	76.482	60.284	90.903	70.612	failed
bin.261.c	GSMM_207	91.931	80.623	77.261	58.185	90.901	87.712	passed
bin.262.c	GSMM_208	90.532	80.664	76.897	58.139	90.902	87.142	passed
bin.269.c	GSMM_209	46.901	80.236	76.861	58.163	90.902	70.142	failed
bin.27.c	GSMM_210	90.825	80.564	77.212	57.954	90.902	87.262	passed
bin.276.c	GSMM_211	90.481	81.096	77.425	58.171	90.901	87.195	passed
bin.28.c	GSMM_212	90.504	81.022	77.467	58.103	90.902	87.198	passed
bin.280.c	GSMM_213	91.512	81.704	77.56	58.355	90.9	87.661	passed
bin.287.c	GSMM_214	47.21	80.262	76.895	59.251	90.902	70.327	failed
bin.288.c	GSMM_215	92.501	81.757	78.041	58.306	90.899	88.082	passed
bin.289.c	GSMM_216	89.954	81.293	77.442	58.204	90.901	87.007	passed
bin.298.c	GSMM_217	89.811	80.332	77.031	58.569	90.901	86.87	passed
bin.31.c	GSMM_218	45.562	80.056	76.429	59.455	90.904	69.648	failed
bin.34.c	GSMM_219	90.014	80.252	76.871	59.201	90.903	86.968	passed
bin.44.c	GSMM_220	91.348	81.207	77.748	58.826	90.901	87.601	passed
bin.58.c	GSMM_221	46.817	81.509	77.62	58.013	90.902	70.251	failed
bin.61.c	GSMM_222	89.839	80.148	76.859	57.936	90.902	86.821	passed
bin.8.c	GSMM_223	49.053	79.68	76.605	59.5	90.902	70.993	failed
bin.80.c	GSMM_224	47.337	80.433	77.127	58.163	90.902	70.345	failed
bin.87.c	GSMM_225	88.913	80.105	76.97	58.257	90.902	86.483	passed
bin.9.c	GSMM_226	49.549	81.798	77.426	60.602	90.893	71.461	failed
bin.91.c	GSMM_227	45.962	80.307	76.862	59.361	90.903	69.849	failed
bin.104.d	GSMM_228	91.051	80.345	77.224	57.826	90.902	87.327	passed
bin.107.d	GSMM_229	90.339	80.749	77.324	58.434	90.902	87.121	passed
bin.109.d	GSMM_230	90.553	80.515	76.921	58.298	90.903	87.15	passed
bin.118.d	GSMM_231	46.7	79.735	76.727	59.232	90.902	70.076	failed
bin.127.d	GSMM_232	90.273	80.129	76.735	59.168	90.902	87.047	passed
bin.137.d	GSMM_233	92.609	80.869	77.36	59.636	90.9	88.082	passed
bin.14.d	GSMM_234	90.831	80.897	77.287	58.531	90.901	87.326	passed
bin.140.d	GSMM_235	91.444	80.468	76.924	58.336	90.901	87.495	passed
bin.154.d	GSMM_236	90.746	81.04	77.19	58.984	90.901	87.321	passed
bin.157.d	GSMM_237	92.043	81.823	77.922	57.172	90.897	87.836	passed
bin.158.d	GSMM_238	91.786	81.549	77.235	59.18	90.896	87.776	passed
bin.161.d	GSMM_239	91.576	80.9	77.339	57.998	90.901	87.59	passed
bin.162.d	GSMM_240	90.937	80.34	77.208	58.579	90.901	87.323	passed
bin.164.d	GSMM_241	90.504	81.336	77.3	57.984	90.902	87.203	passed
bin.167.d	GSMM_242	91.139	81.506	77.217	58.178	90.901	87.466	passed
bin.17.d	GSMM_243	90.351	80.867	77.471	57.708	90.902	87.105	passed
bin.170.d	GSMM_244	91.125	81.722	77.776	59.061	90.901	87.567	passed
bin.175.d	GSMM_245	46.694	80.707	77.241	58.003	90.902	70.115	failed
bin.187.d	GSMM_246	47.83	80	76.937	57.922	90.903	70.478	failed
bin.194.d	GSMM_247	46.67	79.973	76.643	59.336	90.903	70.081	failed
bin.205.d	GSMM_248	48.517	80.359	76.816	61.054	90.899	70.935	failed
bin.208.d	GSMM_249	90.835	80.882	77.593	57.888	90.901	87.313	passed
bin.217.d	GSMM_250	92.027	81.111	77.247	57.968	90.901	87.773	passed
bin.23.d	GSMM_251	48.528	80.03	76.851	59.572	90.903	70.837	failed
bin.231.d	GSMM_252	48.777	81.284	77.463	57.716	90.901	70.968	failed
bin.25.d	GSMM_253	90.808	80.205	76.849	58.14	90.902	87.212	passed
bin.250.d	GSMM_254	48.08	79.886	76.568	60.169	90.901	70.664	failed
bin.251.d	GSMM_255	90.264	80.589	77.285	57.693	90.902	87.036	passed
bin.255.d	GSMM_256	90.329	80.753	77.13	57.808	90.902	87.069	passed
bin.256.d	GSMM_257	90.529	80.273	76.674	61.029	90.9	87.255	passed
bin.258.d	GSMM_258	47.557	80.679	77.19	59.523	90.902	70.529	failed
bin.264.d	GSMM_259	90.561	80.369	76.923	58.522	90.902	87.155	passed
bin.27.d	GSMM_260	48.885	80.581	77.26	57.857	90.901	70.951	failed
bin.273.d	GSMM_261	90.279	81.027	77.241	58.132	90.902	87.096	passed
bin.287.d	GSMM_262	90.337	80.858	77.385	58.735	90.902	87.15	passed
bin.288.d	GSMM_263	90.459	80.94	77.38	58.331	90.9	87.18	passed
bin.295.d	GSMM_264	91.31	80.026	77.202	58.147	90.9	87.42	passed
bin.299.d	GSMM_265	89.738	80.55	77.241	58.353	90.902	86.862	passed
bin.302.d	GSMM_266	45.861	79.765	76.673	58.191	90.903	69.69	failed
bin.303.d	GSMM_267	46.705	81.621	77.582	58.179	90.9	70.222	failed
bin.318.d	GSMM_268	91.563	81.641	77.463	58.702	90.9	87.688	passed
bin.321.d	GSMM_269	89.915	79.673	76.669	60.108	90.902	86.921	passed
bin.322.d	GSMM_270	90.602	80.283	76.753	58.578	90.902	87.155	passed
bin.327.d	GSMM_271	91.095	80.723	77.19	57.6	90.9	87.357	passed
bin.331.d	GSMM_272	47.907	81.728	77.867	57.111	90.899	70.658	failed
bin.332.d	GSMM_273	46.731	80.49	77.053	57.759	90.902	70.086	failed
bin.333.d	GSMM_274	48.275	81.213	77.556	58.499	90.901	70.818	failed
bin.34.d	GSMM_275	91.044	80.791	77.066	58.325	90.902	87.373	passed
bin.346.d	GSMM_276	48.957	80.311	76.888	59.05	90.903	70.998	failed
bin.347.d	GSMM_277	90.336	80.394	76.823	57.77	90.903	87.02	passed
bin.350.d	GSMM_278	90.764	80.345	77.259	58.38	90.901	87.249	passed
bin.354.d	GSMM_279	89.835	80.634	77.09	58.043	90.902	86.878	passed
bin.355.d	GSMM_280	92.424	81.519	78.036	58.497	90.901	88.045	passed
bin.356.d	GSMM_281	47.779	80.172	76.871	59.691	90.902	70.564	failed
bin.36.d	GSMM_282	91.716	80.411	76.939	58.3	90.902	87.596	passed
bin.363.d	GSMM_283	91.987	81.583	77.489	57.502	90.899	87.783	passed
bin.367.d	GSMM_284	89.39	80.626	77.123	58.978	90.902	86.759	passed
bin.375.d	GSMM_285	48.152	81.6	77.653	58.627	90.902	70.813	failed
bin.383.d	GSMM_286	89.527	80.583	77.121	58.211	90.901	86.766	passed
bin.389.d	GSMM_287	90.504	81.108	77.595	58.342	90.901	87.227	passed
bin.395.d	GSMM_288	47.25	80.178	76.811	59.233	90.902	70.329	failed
bin.396.d	GSMM_289	48.471	80.814	77.409	57.986	90.901	70.825	failed
bin.4.d	GSMM_290	89.921	80.308	76.99	57.987	90.902	86.877	passed
bin.41.d	GSMM_291	48.098	81.347	77.444	58.516	90.901	70.752	failed
bin.47.d	GSMM_292	90.475	81.141	77.977	58.031	90.902	87.229	passed
bin.51.d	GSMM_293	90.692	81.282	77.762	58.843	90.902	87.353	passed
bin.68.d	GSMM_294	46.08	80.227	76.72	59.297	90.902	69.874	failed
bin.69.d	GSMM_295	46.708	79.883	76.724	59.602	90.903	70.11	failed
bin.70.d	GSMM_296	46.392	79.857	76.613	57.997	90.903	69.889	failed
bin.8.d	GSMM_297	91.491	81.876	77.518	58.349	90.9	87.662	passed
bin.80.d	GSMM_298	46.075	79.736	76.498	59.02	90.902	69.804	failed
bin.86.d	GSMM_299	91.152	81.227	77.583	58.799	90.902	87.512	passed
bin.89.d	GSMM_300	47.499	79.537	76.421	60.243	90.901	70.405	failed
bin.111.e	GSMM_301	46.891	80.021	76.688	58.949	90.903	70.153	failed
bin.114.e	GSMM_302	90.812	80.503	77.122	58.641	90.9	87.283	passed
bin.116.e	GSMM_303	47.406	80.571	77.087	57.903	90.903	70.365	failed
bin.122.e	GSMM_304	90.939	81.021	77.42	57.591	90.901	87.335	passed
bin.135.e	GSMM_305	89.972	79.955	76.498	59.171	90.903	86.9	passed
bin.147.e	GSMM_306	90.025	79.746	76.674	59.915	90.903	86.959	passed
bin.150.e	GSMM_307	45.869	80.008	76.786	59.609	90.903	69.799	failed
bin.166.e	GSMM_308	46.297	80.063	76.703	58.095	90.903	69.879	failed
bin.168.e	GSMM_309	90.015	80.497	77.009	59.336	90.902	87.004	passed
bin.174.e	GSMM_310	89.384	80.695	77.009	58.59	90.901	86.731	passed
bin.180.e	GSMM_311	93.188	80.785	77.253	58.225	90.901	88.215	passed
bin.182.e	GSMM_312	47.305	80.437	77.05	57.943	90.902	70.315	failed
bin.190.e	GSMM_313	47.297	80.076	76.79	58.151	90.902	70.277	failed
bin.192.e	GSMM_314	89.867	79.681	76.576	60.408	90.902	86.913	passed
bin.2.e	GSMM_315	90.798	80.509	76.834	58.229	90.901	87.234	passed
bin.208.e	GSMM_316	90.7	81.145	77.292	58.667	90.902	87.302	passed
bin.221.e	GSMM_317	89.734	80.186	76.93	57.72	90.903	86.776	passed
bin.226.e	GSMM_318	48.555	80.403	76.966	59.398	90.902	70.873	failed
bin.239.e	GSMM_319	90.827	80.306	76.824	57.938	90.901	87.214	passed
bin.240.e	GSMM_320	92.162	80.303	77.206	57.975	90.901	87.763	passed
bin.243.e	GSMM_321	46.286	79.687	76.679	59.53	90.902	69.924	failed
bin.250.e	GSMM_322	91.118	81.897	77.813	58.539	90.9	87.551	passed
bin.257.e	GSMM_323	90.724	80.483	76.812	58.163	90.902	87.199	passed
bin.26.e	GSMM_324	90.957	80.786	77.556	58.127	90.901	87.364	passed
bin.27.e	GSMM_325	90.567	79.916	76.859	59.467	90.902	87.171	passed
bin.270.e	GSMM_326	90.546	80.589	76.937	58.019	90.902	87.139	passed
bin.28.e	GSMM_327	49.35	80.316	76.869	59.568	90.902	71.179	failed
bin.288.e	GSMM_328	90.686	81.294	77.433	57.783	90.901	87.268	passed
bin.289.e	GSMM_329	88.916	79.741	76.553	60.149	90.902	86.531	passed
bin.3.e	GSMM_330	90.304	80.171	76.909	58.081	90.902	87.015	passed
bin.303.e	GSMM_331	49.634	80.365	76.878	58.326	90.902	71.224	failed
bin.31.e	GSMM_332	46.101	80.28	76.858	57.905	90.903	69.82	failed
bin.329.e	GSMM_333	90.496	80.494	77.187	58.307	90.901	87.146	passed
bin.43.e	GSMM_334	46.498	80.112	76.716	59.232	90.903	70.025	failed
bin.44.e	GSMM_335	47.537	81.397	77.461	58.761	90.902	70.552	failed
bin.45.e	GSMM_336	90.022	80.871	77.327	58.011	90.902	86.984	passed
bin.46.e	GSMM_337	89.358	80.231	76.968	57.745	90.902	86.637	passed
bin.5.e	GSMM_338	91.416	81.527	77.496	58.27	90.901	87.601	passed
bin.52.e	GSMM_339	46.513	80.024	76.839	58.154	90.903	69.973	failed
bin.53.e	GSMM_340	47.11	81.012	77.09	58.052	90.901	70.291	failed
bin.63.e	GSMM_341	48.458	80.235	76.899	59.354	90.902	70.816	failed
bin.64.e	GSMM_342	47.798	81.796	77.778	57.831	90.901	70.655	failed
bin.65.e	GSMM_343	89.73	81.044	77.482	58.716	90.902	86.934	passed
bin.72.e	GSMM_344	89.362	79.686	76.49	60.072	90.903	86.692	passed
bin.96.e	GSMM_345	92.539	80.888	77.174	58.399	90.902	87.974	passed
bin.107.f	GSMM_346	90.091	79.375	76.454	57.984	90.902	86.834	passed
bin.111.f	GSMM_347	89.943	79.649	76.595	59.68	90.902	86.901	passed
bin.115.f	GSMM_348	90.31	80.788	77.322	57.915	90.901	87.084	passed
bin.117.f	GSMM_349	47.615	80.678	77.009	58.737	90.903	70.495	failed
bin.118.f	GSMM_350	89.618	80.27	76.88	59.484	90.903	86.831	passed
bin.119.f	GSMM_351	88.827	80.172	76.646	59.261	90.903	86.487	passed
bin.133.f	GSMM_352	90.736	80.469	77.48	58.469	90.901	87.268	passed
bin.136.f	GSMM_353	45.587	80.127	76.641	59.065	90.903	69.657	failed
bin.147.f	GSMM_354	90.404	81.132	77.425	58.036	90.902	87.16	passed
bin.151.f	GSMM_355	90.727	81.397	77.62	58.877	90.902	87.367	passed
bin.16.f	GSMM_356	49.17	81.538	77.816	57.402	90.899	71.148	failed
bin.160.f	GSMM_357	89.78	79.633	76.367	59.635	90.903	86.818	passed
bin.163.f	GSMM_358	90.484	80.853	77.413	57.88	90.901	87.161	passed
bin.18.f	GSMM_359	46.276	79.816	76.428	59.158	90.904	69.891	failed
bin.186.f	GSMM_360	90.915	80.7	77.55	57.727	90.901	87.319	passed
bin.197.f	GSMM_361	49.069	80.137	76.986	58.164	90.902	70.987	failed
bin.203.f	GSMM_362	47.152	80.248	76.708	59.02	90.903	70.277	failed
bin.212.f	GSMM_363	48.225	79.833	76.965	57.768	90.902	70.612	failed
bin.215.f	GSMM_364	91.695	81.755	77.848	58.892	90.901	87.787	passed
bin.227.f	GSMM_365	90.678	80.996	77.48	57.877	90.902	87.252	passed
bin.23.f	GSMM_366	90.577	80.806	77.588	58.484	90.901	87.24	passed
bin.230.f	GSMM_367	46.255	80.77	76.802	59.421	90.903	69.996	failed
bin.234.f	GSMM_368	47.095	81.309	77.676	59.274	90.9	70.418	failed
bin.245.f	GSMM_369	47.365	79.593	76.828	57.897	90.903	70.258	failed
bin.251.f	GSMM_370	46.796	79.974	76.501	58.908	90.903	70.097	failed
bin.252.f	GSMM_371	47.55	79.962	77.188	57.738	90.902	70.374	failed
bin.260.f	GSMM_372	88.847	79.845	76.698	60.767	90.901	86.557	passed
bin.263.f	GSMM_373	47.816	81.067	77.281	58.693	90.901	70.619	failed
bin.266.f	GSMM_374	90.348	80.612	77.215	57.839	90.902	87.074	passed
bin.267.f	GSMM_375	90.593	80.794	77.173	58.048	90.901	87.191	passed
bin.27.f	GSMM_376	47.071	80.605	77.087	58.203	90.903	70.254	failed
bin.272.f	GSMM_377	47.222	81.556	77.674	57.814	90.901	70.404	failed
bin.295.f	GSMM_378	92.195	80.913	77.282	58.7	90.9	87.866	passed
bin.298.f	GSMM_379	45.27	80.374	76.552	59.504	90.903	69.57	failed
bin.3.f	GSMM_380	92.908	80.449	77.332	58.076	90.901	88.078	passed
bin.303.f	GSMM_381	47.768	80.123	76.777	58.261	90.903	70.47	failed
bin.308.f	GSMM_382	90.845	81.049	77.46	57.947	90.901	87.323	passed
bin.315.f	GSMM_383	47.418	81.76	77.677	58.881	90.902	70.556	failed
bin.329.f	GSMM_384	91.51	80.863	77.395	57.562	90.9	87.541	passed
bin.333.f	GSMM_385	47.056	80.008	76.524	59.807	90.902	70.251	failed
bin.334.f	GSMM_386	47.829	80.143	76.722	59.244	90.902	70.545	failed
bin.340.f	GSMM_387	91.924	81.024	77.6	58.26	90.9	87.768	passed
bin.350.f	GSMM_388	90.902	80.89	77.323	57.952	90.901	87.323	passed
bin.42.f	GSMM_389	90.442	80.298	77.341	58.082	90.901	87.109	passed
bin.49.f	GSMM_390	49.633	79.948	77.175	57.755	90.902	71.183	failed
bin.65.f	GSMM_391	92.002	79.956	76.603	59.334	90.901	87.706	passed
bin.68.f	GSMM_392	90.886	81.366	77.254	58.309	90.902	87.368	passed
bin.8.f	GSMM_393	46.524	79.867	76.455	58.959	90.903	69.982	failed
bin.9.f	GSMM_394	90.111	80.99	77.284	58.392	90.901	87.045	passed
bin.91.f	GSMM_395	90.154	80.184	76.959	58.315	90.902	86.974	passed
