## Supplementary material for "A metabolic modeling-based framework for predicting trophic dependencies in native rhizobiomes of crop plants": GSMM attributes

### Sheet: GSMM_attributes
	GSMM	phylum	Reactions	Metabolites	Exchanges
0	GSMM_001	Acidobacteriota	1635	1127	165
1	GSMM_002	Verrucomicrobiota	1543	1103	139
2	GSMM_003	Eisenbacteria	2168	1443	238
3	GSMM_004	Acidobacteriota	2627	1720	296
4	GSMM_005	Acidobacteriota	1710	1226	170
5	GSMM_006	Acidobacteriota	2040	1409	200
7	GSMM_008	Planctomycetota	1739	1172	203
9	GSMM_010	Bacteroidota	1948	1385	203
10	GSMM_011	Actinobacteriota	1993	1339	206
13	GSMM_014	Proteobacteria	2088	1368	218
14	GSMM_015	Acidobacteriota	2097	1425	217
15	GSMM_016	Acidobacteriota	1904	1290	218
16	GSMM_017	Armatimonadota	2206	1524	226
23	GSMM_024	Acidobacteriota	2038	1402	213
26	GSMM_027	Bacteroidota	1821	1231	185
27	GSMM_028	Planctomycetota	1920	1296	199
28	GSMM_029	Acidobacteriota	1825	1254	174
29	GSMM_030	Verrucomicrobiota	1794	1240	207
30	GSMM_031	Bacteroidota	1600	1109	146
31	GSMM_032	Actinobacteriota	1575	1087	171
32	GSMM_033	Eisenbacteria	1684	1160	164
34	GSMM_035	Proteobacteria	1825	1298	177
35	GSMM_036	Planctomycetota	2138	1464	236
36	GSMM_037	Desulfobacterota_B	2537	1657	259
37	GSMM_038	Proteobacteria	1517	1090	151
41	GSMM_042	Proteobacteria	1902	1317	189
42	GSMM_043	Verrucomicrobiota	1862	1250	197
45	GSMM_046	Proteobacteria	1787	1290	184
46	GSMM_047	Proteobacteria	1784	1195	173
47	GSMM_048	Bacteroidota	2042	1371	216
48	GSMM_049	Acidobacteriota	2247	1490	244
49	GSMM_050	Acidobacteriota	1881	1264	184
50	GSMM_051	Chloroflexota	2108	1402	228
54	GSMM_055	Planctomycetota	1940	1315	225
55	GSMM_056	Acidobacteriota	1871	1306	213
56	GSMM_057	Armatimonadota	2077	1368	213
57	GSMM_058	Bacteroidota	1466	1082	159
58	GSMM_059	Omnitrophota	2045	1426	193
59	GSMM_060	Proteobacteria	1849	1231	207
62	GSMM_063	Desulfobacterota_B	2111	1446	227
65	GSMM_066	Planctomycetota	1732	1214	160
66	GSMM_067	Actinobacteriota	1730	1209	161
68	GSMM_069	Verrucomicrobiota	2092	1423	190
69	GSMM_070	Proteobacteria	1973	1340	212
71	GSMM_072	Gemmatimonadota	2045	1410	193
72	GSMM_073	Proteobacteria	1785	1260	178
75	GSMM_076	Verrucomicrobiota	1842	1298	175
77	GSMM_078	Chloroflexota	1716	1176	194
78	GSMM_079	Gemmatimonadota	1966	1389	193
79	GSMM_080	Verrucomicrobiota	2244	1505	262
80	GSMM_081	Actinobacteriota	1655	1130	178
81	GSMM_082	Acidobacteriota	2116	1427	222
82	GSMM_083	Planctomycetota	2041	1389	225
83	GSMM_084	Acidobacteriota	1987	1355	224
85	GSMM_086	Verrucomicrobiota	1710	1231	170
88	GSMM_089	Proteobacteria	1795	1220	221
90	GSMM_091	Verrucomicrobiota	2392	1624	239
91	GSMM_092	Proteobacteria	1926	1311	219
92	GSMM_093	Armatimonadota	2108	1428	224
94	GSMM_095	Acidobacteriota	1955	1343	205
96	GSMM_097	Proteobacteria	1856	1340	185
97	GSMM_098	Proteobacteria	1703	1197	178
99	GSMM_100	Verrucomicrobiota	1859	1317	192
100	GSMM_101	Acidobacteriota	1754	1236	163
101	GSMM_102	Proteobacteria	1844	1273	170
102	GSMM_103	Myxococcota	1940	1256	202
103	GSMM_104	Actinobacteriota	1864	1244	198
104	GSMM_105	Verrucomicrobiota	1723	1181	198
106	GSMM_107	Proteobacteria	1689	1161	180
107	GSMM_108	Bacteroidota	2041	1325	222
109	GSMM_110	Verrucomicrobiota	1618	1108	174
110	GSMM_111	Bdellovibrionota	2193	1488	231
112	GSMM_113	Planctomycetota	2055	1416	208
113	GSMM_114	Proteobacteria	2483	1639	249
115	GSMM_116	Proteobacteria	1668	1217	181
117	GSMM_118	Actinobacteriota	1907	1238	204
118	GSMM_119	Proteobacteria	1714	1139	188
119	GSMM_120	Bacteroidota	2506	1669	264
120	GSMM_121	Chloroflexota	2181	1486	224
121	GSMM_122	Proteobacteria	2235	1476	239
125	GSMM_126	Bacteroidota	1899	1253	195
126	GSMM_127	Verrucomicrobiota	2462	1676	260
129	GSMM_130	Verrucomicrobiota	2280	1528	226
130	GSMM_131	Proteobacteria	2058	1346	211
134	GSMM_135	Proteobacteria	2394	1612	246
135	GSMM_136	Acidobacteriota	1550	1112	168
136	GSMM_137	Armatimonadota	1770	1231	174
137	GSMM_138	Bacteroidota	1903	1335	197
138	GSMM_139	Proteobacteria	1849	1254	192
139	GSMM_140	Proteobacteria	2129	1436	231
141	GSMM_142	Myxococcota	2424	1617	259
143	GSMM_144	Acidobacteriota	1979	1304	206
145	GSMM_146	Gemmatimonadota	2074	1436	223
146	GSMM_147	Verrucomicrobiota	2060	1442	205
148	GSMM_149	Bacteroidota	2077	1371	210
150	GSMM_151	Proteobacteria	2035	1405	229
151	GSMM_152	Actinobacteriota	1715	1175	199
152	GSMM_153	Bacteroidota	1664	1147	180
153	GSMM_154	Actinobacteriota	1802	1185	184
154	GSMM_155	Acidobacteriota	1546	1127	131
156	GSMM_157	Proteobacteria	1979	1303	211
158	GSMM_159	Gemmatimonadota	2048	1417	206
159	GSMM_160	Acidobacteriota	1682	1164	186
160	GSMM_161	Actinobacteriota	2129	1396	238
163	GSMM_164	Acidobacteriota	1978	1344	214
165	GSMM_166	Bacteroidota	2335	1564	260
168	GSMM_169	Planctomycetota	1610	1122	181
169	GSMM_170	Fibrobacterota	1701	1168	193
170	GSMM_171	Proteobacteria	2095	1454	218
172	GSMM_173	Bacteroidota	1793	1217	183
175	GSMM_176	Bacteroidota	1942	1275	211
176	GSMM_177	Chlamydiota	1289	949	158
177	GSMM_178	Planctomycetota	2297	1536	262
178	GSMM_179	Acidobacteriota	1886	1288	195
179	GSMM_180	Elusimicrobiota	1899	1278	186
181	GSMM_182	Verrucomicrobiota	1759	1192	201
182	GSMM_183	Acidobacteriota	2052	1390	237
183	GSMM_184	Proteobacteria	1979	1328	216
184	GSMM_185	Acidobacteriota	1716	1184	167
185	GSMM_186	Proteobacteria	2436	1600	272
186	GSMM_187	Acidobacteriota	1674	1217	163
191	GSMM_192	Eremiobacterota	1682	1167	191
192	GSMM_193	Actinobacteriota	2013	1355	203
196	GSMM_197	Bacteroidota	1604	1128	154
198	GSMM_199	Acidobacteriota	1525	1096	164
201	GSMM_202	Proteobacteria	1874	1271	189
203	GSMM_204	Acidobacteriota	1859	1246	199
206	GSMM_207	Acidobacteriota	1725	1208	181
207	GSMM_208	Proteobacteria	2022	1386	246
209	GSMM_210	Verrucomicrobiota	2161	1441	230
210	GSMM_211	Acidobacteriota	1939	1269	219
211	GSMM_212	Gemmatimonadota	2066	1356	213
212	GSMM_213	Proteobacteria	1610	1113	165
214	GSMM_215	Armatimonadota	1403	971	159
215	GSMM_216	Gemmatimonadota	1760	1169	196
216	GSMM_217	Proteobacteria	1786	1222	203
218	GSMM_219	Acidobacteriota	2356	1563	230
219	GSMM_220	Acidobacteriota	1889	1279	210
221	GSMM_222	Gemmatimonadota	2075	1388	220
224	GSMM_225	Myxococcota	2131	1413	227
227	GSMM_228	Actinobacteriota	1820	1248	168
228	GSMM_229	Proteobacteria	2012	1310	226
229	GSMM_230	Chloroflexota	2447	1605	276
231	GSMM_232	Eisenbacteria	2200	1512	225
232	GSMM_233	Bacteroidota	1531	1149	145
233	GSMM_234	Proteobacteria	1983	1300	230
234	GSMM_235	Acidobacteriota	1743	1205	188
235	GSMM_236	Acidobacteriota	1863	1261	222
236	GSMM_237	Proteobacteria	1235	897	125
237	GSMM_238	Acidobacteriota	1172	886	149
238	GSMM_239	Chlamydiota	1711	1201	192
239	GSMM_240	Actinobacteriota	1654	1147	173
240	GSMM_241	Nitrospirota	2069	1391	207
241	GSMM_242	Planctomycetota	1798	1217	202
242	GSMM_243	Acidobacteriota	1927	1285	191
243	GSMM_244	Proteobacteria	1881	1228	197
248	GSMM_249	Gemmatimonadota	1657	1158	155
249	GSMM_250	Planctomycetota	1806	1225	200
252	GSMM_253	Myxococcota	2111	1443	232
254	GSMM_255	Acidobacteriota	1985	1335	210
255	GSMM_256	Omnitrophota	2167	1442	244
256	GSMM_257	Verrucomicrobiota	1586	1169	172
258	GSMM_259	Acidobacteriota	1989	1350	208
260	GSMM_261	Planctomycetota	2007	1379	214
261	GSMM_262	Acidobacteriota	2141	1394	213
262	GSMM_263	Verrucomicrobiota	1614	1133	157
263	GSMM_264	Proteobacteria	1505	1097	155
264	GSMM_265	Planctomycetota	2095	1400	227
267	GSMM_268	Acidobacteriota	1695	1154	184
268	GSMM_269	Acidobacteriota	2104	1461	207
269	GSMM_270	Verrucomicrobiota	2050	1433	230
270	GSMM_271	Proteobacteria	1579	1148	178
274	GSMM_275	Bacteroidota	2100	1407	220
276	GSMM_277	Actinobacteriota	2363	1574	273
277	GSMM_278	Proteobacteria	1632	1177	163
278	GSMM_279	Actinobacteriota	2128	1414	216
279	GSMM_280	Elusimicrobiota	1734	1178	158
281	GSMM_282	Gemmatimonadota	2049	1426	233
282	GSMM_283	Bacteroidota	1454	1035	169
283	GSMM_284	Bacteroidota	2159	1392	229
285	GSMM_286	Proteobacteria	1961	1306	232
286	GSMM_287	Actinobacteriota	1884	1241	210
289	GSMM_290	Proteobacteria	2213	1479	241
291	GSMM_292	Gemmatimonadota	1895	1238	181
292	GSMM_293	Bacteroidota	1978	1310	186
296	GSMM_297	Proteobacteria	1722	1181	175
298	GSMM_299	Proteobacteria	1910	1269	192
301	GSMM_302	Bacteroidota	1643	1156	169
303	GSMM_304	Proteobacteria	1941	1309	209
304	GSMM_305	Proteobacteria	2353	1609	262
305	GSMM_306	Planctomycetota	2282	1549	226
308	GSMM_309	Proteobacteria	2207	1479	223
309	GSMM_310	Bacteroidota	1972	1311	233
310	GSMM_311	Actinobacteriota	1907	1328	218
313	GSMM_314	Bacteroidota	2000	1393	213
314	GSMM_315	Gemmatimonadota	1934	1351	204
315	GSMM_316	Verrucomicrobiota	2225	1475	246
316	GSMM_317	Planctomycetota	2451	1636	281
318	GSMM_319	Acidobacteriota	1887	1300	213
319	GSMM_320	Acidobacteriota	1599	1146	152
321	GSMM_322	Proteobacteria	1596	1094	163
322	GSMM_323	Proteobacteria	2109	1435	240
323	GSMM_324	Acidobacteriota	1575	1094	161
324	GSMM_325	Acidobacteriota	1802	1287	173
325	GSMM_326	Proteobacteria	2277	1518	256
327	GSMM_328	Actinobacteriota	1811	1219	195
328	GSMM_329	Acidobacteriota	2032	1405	221
329	GSMM_330	Proteobacteria	1996	1355	213
332	GSMM_333	Gemmatimonadota	1965	1327	225
335	GSMM_336	Acidobacteriota	2001	1341	227
336	GSMM_337	Verrucomicrobiota	1975	1362	205
337	GSMM_338	Gemmatimonadota	1893	1313	219
342	GSMM_343	Bacteroidota	1895	1274	196
343	GSMM_344	Proteobacteria	2331	1567	262
344	GSMM_345	Gemmatimonadota	2038	1353	237
345	GSMM_346	Acidobacteriota	2105	1437	227
346	GSMM_347	Actinobacteriota	1954	1344	200
347	GSMM_348	Proteobacteria	1944	1299	203
349	GSMM_350	Nitrospirota	2408	1621	242
350	GSMM_351	Myxococcota	2584	1650	248
351	GSMM_352	Actinobacteriota	1723	1201	156
353	GSMM_354	Proteobacteria	1914	1269	200
354	GSMM_355	Actinobacteriota	2083	1349	228
356	GSMM_357	Proteobacteria	2494	1715	269
357	GSMM_358	Eisenbacteria	1886	1272	203
359	GSMM_360	Acidobacteriota	1668	1159	149
363	GSMM_364	Gemmatimonadota	1814	1215	207
364	GSMM_365	Acidobacteriota	1958	1318	228
365	GSMM_366	Proteobacteria	1680	1168	164
371	GSMM_372	Myxococcota	1842	1297	179
373	GSMM_374	Bacteroidota	2156	1428	241
374	GSMM_375	Eremiobacterota	1935	1312	223
377	GSMM_378	Acidobacteriota	1619	1175	183
379	GSMM_380	Proteobacteria	1607	1144	168
381	GSMM_382	Chloroflexota	1959	1286	225
383	GSMM_384	Acidobacteriota	1538	1102	159
386	GSMM_387	Proteobacteria	1626	1148	169
387	GSMM_388	Proteobacteria	1742	1224	193
388	GSMM_389	Proteobacteria	1646	1139	173
390	GSMM_391	Bacteroidota	1877	1324	193
391	GSMM_392	Proteobacteria	2051	1343	238
393	GSMM_394	Planctomycetota	1879	1300	209
394	GSMM_395	Gemmatimonadota	1970	1389	223
