## Supplementary material for "A metabolic modeling-based framework for predicting trophic dependencies in native rhizobiomes of crop plants": GSMM growth in different environments

### Sheet: GSMM_growths_different_environ
GSMM	Poor medium (biomass*hour^-1)	Poor + exudates (biomass*hour^-1)	Root environment (biomass*hour^-1)	Rich medium (biomass*hour^-1)
GSMM_001	33.8839	38.1884	0	53.3343
GSMM_239	16.1983	18.849	0	38.3076
GSMM_240	8.3268	18.3661	0	38.6296
GSMM_242	9.81351	27.9655	0	58.5809
GSMM_243	11.6684	12.161	0	15.7787
GSMM_244	10.2772	17.9329	0	51.3134
GSMM_249	24.6324	31.9246	0	55.6258
GSMM_250	3.68107	27.2931	0	47.9674
GSMM_253	25.4995	28.8993	0	54.6903
GSMM_255	14.428	24.7735	0	35.9366
GSMM_257	26.7063	26.8575	0	39.7357
GSMM_259	10.2089	11.67	0	47.214
GSMM_261	14.7382	27.5882	0	67.3741
GSMM_263	20.8302	21.0957	0	27.3076
GSMM_264	12.8271	20.0556	0	26.8532
GSMM_268	37.9047	38.5567	0	64.0955
GSMM_270	10.0311	12.6664	0	47.4978
GSMM_271	14.252	15.2569	0	37.8688
GSMM_275	36.1463	43.9162	0	78.993
GSMM_277	17.035	28.239	0	60.8485
GSMM_278	23.3274	23.721	0	34.6972
GSMM_279	11.0777	27.8115	0	50.5661
GSMM_280	17.9887	19.0978	0	51.6593
GSMM_282	11.9659	12.2323	0	30.0488
GSMM_283	8.64551	13.1916	0	45.5407
GSMM_284	15.5147	16.9926	0	50.0588
GSMM_238	16.4726	44.8041	0	84.5744
GSMM_286	13.9714	18.9232	0	53.7944
GSMM_237	1.79618	1.93177	0	29.8022
GSMM_235	17.125	17.317	0	38.9744
GSMM_185	17.7176	19.9944	0	26.0876
GSMM_186	19.0426	25.7622	0	32.8287
GSMM_394	2.59326	32.6269	0	35.7757
GSMM_192	6.61403	6.64842	0	51.3866
GSMM_193	24.5397	28.209	0	32.9727
GSMM_197	8.19416	20.4501	0	29.7643
GSMM_199	14.0441	25.1489	0	37.9768
GSMM_202	12.606	20.7947	0	38.8937
GSMM_204	6.90774	12.7093	0	28.9944
GSMM_207	14.7514	15.2679	0	30.9631
GSMM_210	3.64357	11.5308	0	35.8422
GSMM_211	16.4916	28.07	0	37.9553
GSMM_212	11.7726	21.4574	0	39.7332
GSMM_213	11.8048	24.6093	0	59.005
GSMM_215	10.9971	26.248	0	38.2742
GSMM_216	11.7711	24.342	0	34.6065
GSMM_217	31.9159	31.9837	0	55.2915
GSMM_219	15.2279	15.4454	0	48.1026
GSMM_220	25.6297	25.7866	0	56.3412
GSMM_222	7.95676	11.2973	0	39.0547
GSMM_225	5.82977	27.3812	0	52.0732
GSMM_228	0.566395	27.7406	0	39.4324
GSMM_229	20.3934	52.4634	0	70.2474
GSMM_233	17.8474	17.8475	0	32.0366
GSMM_234	30.9014	34.5372	0	65.7361
GSMM_236	13.5038	26.7481	0	50.7244
GSMM_184	0.934074	12.596	0	24.3795
GSMM_287	10.2286	29.5525	0	34.1018
GSMM_292	7.82896	13.2722	0	36.2538
GSMM_345	10.0865	17.1755	0	43.9021
GSMM_346	17.4685	32.2521	0	46.1033
GSMM_347	11.7206	23.3083	0	48.0578
GSMM_348	0.625473	21.7763	0	45.749
GSMM_350	25.919	30.945	0	51.8923
GSMM_351	27.9968	29.9711	0	32.2337
GSMM_352	14.689	18.0371	0	29.2257
GSMM_354	7.50149	22.3911	0	42.1555
GSMM_355	9.44405	23.4588	0	57.9287
GSMM_357	15.417	25.5655	0	49.4552
GSMM_358	10.7008	35.1858	0	45.2746
GSMM_360	17.3738	27.6241	0	31.2007
GSMM_364	12.1046	34.1936	0	41.6566
GSMM_366	21.696	27.8142	0	44.169
GSMM_372	15.9485	19.8205	0	33.824
GSMM_375	1.938	14.852	0	49.4385
GSMM_378	13.6048	22.725	0	38.7598
GSMM_380	5.18401	16.0179	0	32.7579
GSMM_382	8.03323	21.3464	0	29.8555
GSMM_384	9.36402	9.5202	0	14.302
GSMM_387	25.6908	33.9306	0	40.6004
GSMM_388	19.4495	23.1105	0	45.9366
GSMM_389	10.2041	19.138	0	35.3362
GSMM_391	14.9282	23.9565	0	45.275
GSMM_392	8.75379	23.9504	0	46.9555
GSMM_344	21.3688	32.5672	0	41.0835
GSMM_290	29.7454	30.4206	0	51.8171
GSMM_343	14.3866	18.4561	0	32.4634
GSMM_337	2.83911	14.3266	0	16.6708
GSMM_293	25.0404	33.4322	0	48.4965
GSMM_297	9.75861	16.7155	0	32.4522
GSMM_299	22.9579	39.9304	0	66.0541
GSMM_302	14.624	27.8266	0	31.8867
GSMM_304	8.82619	12.4265	0	29.2937
GSMM_305	2.71972	26.2237	0	42.1501
GSMM_306	8.60449	25.8114	0	37.2846
GSMM_309	8.30051	12.6843	0	54.515
GSMM_310	11.4788	26.3799	0	84.0317
GSMM_311	10.8498	11.2118	0	30.2592
GSMM_314	20.9533	31.3067	0	43.1439
GSMM_316	12.661	30.5664	0	60.8783
GSMM_317	17.7585	26.7901	0	56.6346
GSMM_319	13.7409	25.9904	0	61.6916
GSMM_320	0.204598	5.57979	0	25.7915
GSMM_322	11.0518	25.4026	0	35.2955
GSMM_323	13.4531	13.4969	0	30.3529
GSMM_324	10.9646	27.3455	0	44.1256
GSMM_325	15.2725	16.8153	0	33.0756
GSMM_326	7.50778	19.5279	0	26.9359
GSMM_328	6.46247	13.0005	0	19.4779
GSMM_329	19.1628	31.7126	0	52.5292
GSMM_330	13.4785	19.4566	0	43.3571
GSMM_333	12.0544	13.7955	0	37.2687
GSMM_336	9.15522	24.7748	0	40.1368
GSMM_338	17.3893	31.4507	0	45.2003
GSMM_183	0.704279	12.5022	0	41.7498
GSMM_187	23.4461	36.3971	0	46.7221
GSMM_180	32.3631	36.1118	0	47.3655
GSMM_057	13.7287	24.9929	0	47.5636
GSMM_058	7.72252	17.1561	0	37.4848
GSMM_059	13.7958	13.8727	0	31.2991
GSMM_060	14.2174	19.6368	0	50.7105
GSMM_063	36.795	37.1864	0	69.8148
GSMM_066	23.6915	25.7926	0	57.5686
GSMM_067	28.0924	29.9628	0	46.381
GSMM_070	12.3932	17.8521	0	33.1867
GSMM_072	22.9227	29.3351	0	34.0921
GSMM_073	21.7748	29.4549	0	32.7774
GSMM_076	9.63507	24.9794	0	46.3992
GSMM_078	1.1006	6.5591	0	15.0872
GSMM_079	11.0203	25.1942	0	32.873
GSMM_080	16.1503	29.1432	0	66.3784
GSMM_081	9.75264	22.6672	0	48.6221
GSMM_082	1.43222	10.8788	0	30.8054
GSMM_083	10.3656	16.4417	0	46.5567
GSMM_084	18.8926	28.8861	0	41.6644
GSMM_086	27.972	34.9491	0	57.8434
GSMM_089	21.0118	22.4193	0	51.8109
GSMM_092	14.9065	32.5849	0	51.5971
GSMM_093	9.77693	27.1821	0	48.8399
GSMM_095	21.0907	22.6675	0	30.743
GSMM_182	8.53415	14.0611	0	33.0354
GSMM_098	10.2841	23.942	0	32.6943
GSMM_056	15.6321	24.3951	0	49.0112
GSMM_055	9.49663	32.1173	0	47.8475
GSMM_051	25.321	25.6437	0	48.8174
GSMM_050	20.3692	31.9909	0	54.8023
GSMM_002	31.9722	31.9722	0	39.7155
GSMM_003	16.0742	27.2101	0	44.1226
GSMM_004	1.80769	14.3765	0	58.803
GSMM_005	17.2589	17.259	0	22.6965
GSMM_006	16.0295	19.9649	0	48.2006
GSMM_008	14.9276	15.3619	0	32.5042
GSMM_010	9.37175	21.135	0	40.8246
GSMM_011	21.8481	23.4718	0	37.4527
GSMM_014	1.57325	11.2904	0	34.9817
GSMM_015	18.9384	32.9458	0	55.3804
GSMM_016	20.4873	32.2504	0	48.04
GSMM_027	28.4551	28.925	0	41.0181
GSMM_100	10.1216	10.4662	0	40.7269
GSMM_028	8.98723	27.321	0	44.7522
GSMM_030	5.79244	12.621	0	33.9327
GSMM_031	12.6468	19.3675	0	24.1146
GSMM_032	12.1378	26.4271	0	32.9253
GSMM_033	15.9472	35.4833	0	55.1712
GSMM_035	8.30932	20.6907	0	30.3613
GSMM_038	10.5764	20.6795	0	23.9418
GSMM_042	15.5251	24.1134	0	38.9966
GSMM_043	23.6129	30.2405	0	55.1068
GSMM_046	19.4876	19.4876	0	32.8923
GSMM_047	21.7886	22.4682	0	50.8899
GSMM_048	10.5894	26.9686	0	34.4259
GSMM_049	6.81428	12.9171	0	24.5734
GSMM_029	26.0603	32.4	0	64.405
GSMM_101	11.8482	26.1636	0	44.222
GSMM_097	1.43659	20.8151	0	30.0912
GSMM_395	27.8795	27.9204	0	48.0876
GSMM_164	8.15679	30.6788	0	42.766
GSMM_130	10.6122	24.9563	0	32.5183
GSMM_131	12.4294	28.8732	0	64.1351
GSMM_161	11.948	33.3035	0	45.6612
GSMM_136	38.2799	39.7591	0	47.9749
GSMM_137	17.0695	24.5024	0	63.2975
GSMM_138	15.0381	19.5545	0	31.8493
GSMM_139	25.4287	25.8688	0	32.5267
GSMM_140	30.0769	30.5436	0	48.5345
GSMM_102	14.0291	25.8392	0	47.638
GSMM_157	14.5432	19.2107	0	39.0309
GSMM_144	7.95123	13.8259	0	51.2706
GSMM_146	25.8859	30.6451	0	48.3953
GSMM_147	7.56094	13.5763	0	37.0605
GSMM_149	9.35563	24.3391	0	48.0619
GSMM_151	17.2086	20.6823	0	46.26
GSMM_154	13.0904	14.1993	0	33.8697
GSMM_153	27.6764	28.7908	0	49.6228
GSMM_170	7.99042	11.4948	0	16.5457
GSMM_169	7.0045	25.0103	0	37.7027
GSMM_121	26.9957	30.1772	0	50.958
GSMM_179	17.1218	26.9162	0	39.102
GSMM_105	16.5429	29.866	0	54.3321
GSMM_107	11.2839	29.647	0	42.7926
GSMM_178	15.6473	32.9362	0	56.2038
GSMM_108	37.7307	53.4961	0	63.5086
GSMM_177	27.508	29.6999	0	36.9219
GSMM_110	9.23865	21.0831	0	45.5874
GSMM_171	16.8135	30.404	0	44.5037
GSMM_111	19.1957	26.2656	0	45.218
GSMM_113	10.9002	12.445	0	22.7757
GSMM_114	10.1073	29.0846	0	48.2569
GSMM_116	9.37792	15.7036	0	51.4877
GSMM_173	13.6591	26.994	0	50.0168
GSMM_118	33.865	40.936	0	60.2528
GSMM_119	4.06423	23.2448	0	33.3981
GSMM_120	40.8533	41.4272	0	57.4284
GSMM_176	27.7565	30.9977	0	85.2813
GSMM_152	19.0094	25.5284	0	47.6379
GSMM_166	1.46936	8.941	8.78997	41.0781
GSMM_091	20.8663	22.8032	13.4886	32.9652
GSMM_159	11.9089	14.1842	17.388	49.0059
GSMM_230	3.54805	16.4907	17.4077	31.1496
GSMM_160	7.92248	17.1532	17.9214	22.3608
GSMM_256	11.0191	18.0514	18.8191	30.9751
GSMM_208	5.89174	6.12564	20.405	47.9085
GSMM_037	16.2464	17.6767	20.5224	29.4381
GSMM_122	8.33653	13.4277	23.7321	37.4833
GSMM_262	6.57027	23.5497	23.8288	33.7287
GSMM_155	33.4401	34.039	25.2879	42.9922
GSMM_104	8.2215	24.8481	25.4207	49.4989
GSMM_103	17.4108	29.3899	26.0885	41.4113
GSMM_017	8.65007	12.6361	27.3732	49.1664
GSMM_269	29.6097	38.7579	28.1861	51.0851
GSMM_126	7.31944	21.8083	28.2588	48.9733
GSMM_232	17.7879	23.4325	28.5505	33.7863
GSMM_069	14.8476	19.105	28.5947	40.4749
GSMM_024	5.94992	17.9483	28.822	36.317
GSMM_127	14.8402	35.1819	29.1707	43.0528
GSMM_036	12.0527	29.7695	30.7498	48.9458
GSMM_241	15.5875	32.0787	31.1145	54.9173
GSMM_142	17.9697	25.374	32.3455	40.7641
GSMM_365	10.7358	21.9028	33.3147	46.9171
GSMM_374	19.6314	26.0293	37.0395	54.239
GSMM_265	22.4736	29.1256	38.2794	47.2305
GSMM_135	15.8244	41.2508	41.5215	58.3746
