## Supplementary material for "A metabolic modeling-based framework for predicting trophic dependencies in native rhizobiomes of crop plants": Differential abundance scores of GSMMs (MAGs)

### Sheet: Differential_abundance (DA)
GSMM	logFC(BjSa_G210/NTC_G210)	padj	DA_g210	logFC(BjSa_M26/NTC_M26)	padj.1	DA_m26	temp_score	DA
GSMM_001	4.4438	0.0472331	BjSa	3.64028	0.100239		BjSA	BjSA
GSMM_002	-1.32942	0.37482		-0.280112	0.921864			NA
GSMM_003	-0.988367	0.504853		-1.23102	0.270168			NA
GSMM_004	0.0506573	1		-0.842515	0.468423			NA
GSMM_005	2.24281	0.107665		0.672453	0.631846			NA
GSMM_006	0.905924	0.504853		-0.0851964	1			NA
GSMM_008	5.31408	0.0207167	BjSa	0.907926	0.778696		BjSA	BjSA
GSMM_010	-0.00620514	1		-0.659769	0.832839			NA
GSMM_011	2.48963	0.0450768	BjSa	-0.0737637	1		BjSA	BjSA
GSMM_014	2.27706	0.0220073	BjSa	0.937934	0.322972		BjSA	BjSA
GSMM_015	-0.149457	1		0.536392	0.653963			NA
GSMM_016	0.185867	0.921355		0.811609	0.355557			NA
GSMM_017	3.45133	0.00521013	BjSa	1.8601	0.0910965		BjSA	BjSA
GSMM_024			NTC			NTC	NTC	NTC
GSMM_027	2.44099	0.151537		1.94782	0.652229			NA
GSMM_028	-1.97545	0.0377117	NTC	-1.38614	0.133052		NTC	NTC
GSMM_029	0.376016	0.851967		-1.35414	0.157646			NA
GSMM_030	0.299132	1		-0.0714486	1			NA
GSMM_031	2.26709	0.237504		0.209181	1			NA
GSMM_032	1.59758	0.371547		-0.5417	0.880079			NA
GSMM_033	0.673968	0.648296		-1.09577	0.247191			NA
GSMM_035	2.59041	0.00783307	BjSa	1.9284	0.0852452		BjSA	BjSA
GSMM_036	1.63527	0.355305		-0.885897	0.764316			NA
GSMM_037	0.921065	0.463705		-0.372574	0.832355			NA
GSMM_038	1.74455	0.173586		2.16487	0.100239			NA
GSMM_042	1.18693	0.273437		0.822888	0.438662			NA
GSMM_043	2.52954	0.0377117	BjSa	1.17308	0.426845		BjSA	BjSA
GSMM_046	3.05877	0.00404789	BjSa	2.65845	0.00856671	BjSa	BjSA	BjSA
GSMM_047	1.04615	0.381523		1.52414	0.131523			NA
GSMM_048	4.03001	0.0353623	BjSa	3.26014	0.143736		BjSA	BjSA
GSMM_049	-0.724963	0.633004		-2.11624	0.0694168			NA
GSMM_050	4.36605	0.0220073	BjSa	-0.309081	1		BjSA	BjSA
GSMM_051	4.12286	0.0588195		0.338904	1			NA
GSMM_055	-0.15728	0.968354		0.591678	0.647218			NA
GSMM_056			NTC			NTC	NTC	NTC
GSMM_057			NTC			NTC	NTC	NTC
GSMM_058	0.976975	0.354243		1.34955	0.157646			NA
GSMM_059	4.71718	0.0352085	BjSa	4.48006	0.00984607	BjSa	BjSA	BjSA
GSMM_060	0.29215	0.847328		-0.287142	0.853351			NA
GSMM_063	0.474446	0.903187		0.332805	1			NA
GSMM_066	2.00961	0.154448		1.56808	0.242557			NA
GSMM_067	0.912479	0.4233		0.203413	1			NA
GSMM_069	1.21539	0.330258		0.880852	0.613316			NA
GSMM_070	1.65644	0.105241		0.925975	0.388518			NA
GSMM_072	3.02164	0.0560088		0.149355	1			NA
GSMM_073	4.77935	0.0158849	BjSa	3.20197	0.0201167	BjSa	BjSA	BjSA
GSMM_076	3.10808	0.0597477		0.33864	1			NA
GSMM_078	1.25732	0.360014		0.06342	1			NA
GSMM_079	1.69126	0.155622		2.93487	0.00859191	BjSa	BjSA	BjSA
GSMM_080	0.25595	0.993194		-0.496647	0.871323			NA
GSMM_081	0.97887	0.665283		-2.23747	0.137153			NA
GSMM_082	2.12177	0.137948		-0.796389	0.485444			NA
GSMM_083			NTC			NTC	NTC	NTC
GSMM_084	-0.0173748	1		-0.189356	1			NA
GSMM_086	0.603466	0.633004		0.101038	1			NA
GSMM_089	-0.33954	0.918902		0.252633	0.945737			NA
GSMM_091	5.05718	0.00404789	BjSa	5.2797	0.00179035	BjSa	BjSA	BjSA
GSMM_092	0.00166139	1		0.644197	0.612891			NA
GSMM_093			NTC	3.72986	0.133052		NTC	NTC
GSMM_095	-2.96025	0.24507		0.892405	0.611149			NA
GSMM_097	2.32804	0.0158849	BjSa	2.56574	0.0106599	BjSa	BjSA	BjSA
GSMM_098	-0.654427	0.535344		-0.535857	0.613316			NA
GSMM_100	1.39724	0.228491		1.20058	0.260191			NA
GSMM_101	-0.948067	0.384807		-0.869469	0.419542			NA
GSMM_102	-1.0491	0.591346		2.12708	0.118802			NA
GSMM_103	0.747893	0.610295		1.32141	0.193669			NA
GSMM_104			NTC	2.79461	0.145076		NTC	NTC
GSMM_105	3.97816	0.0411008	BjSa	1.74473	0.173823		BjSA	BjSA
GSMM_107	0.767482	0.665283		1.46544	0.243792			NA
GSMM_108			NTC	2.60163	0.130206		NTC	NTC
GSMM_110	3.53601	0.0580527		2.93062	0.0314885	BjSa	BjSA	BjSA
GSMM_111	0.212216	1		1.13537	0.361404			NA
GSMM_113	3.74276	0.0811628		4.87182	0.0421537	BjSa	BjSA	BjSA
GSMM_114	-1.57759	0.155622		1.50324	0.198303			NA
GSMM_116	1.40874	0.19617		1.40801	0.199724			NA
GSMM_118	1.54607	0.314517		2.10207	0.151903			NA
GSMM_119	0.0554903	1		0.953957	0.440377			NA
GSMM_120	2.46993	0.403449		3.88792	0.0495664	BjSa	BjSA	BjSA
GSMM_121	1.17553	0.392002		0.888403	0.613316			NA
GSMM_122	-0.311831	0.930547		2.01676	0.173823			NA
GSMM_126			NTC			NTC	NTC	NTC
GSMM_127	0.0983408	1		0.726733	0.727721			NA
GSMM_130	1.11242	0.403436		4.04417	0.0195862	BjSa	BjSA	BjSA
GSMM_131	1.04042	0.380255		1.95125	0.189277			NA
GSMM_135	0.0910029	1		2.21146	0.134545			NA
GSMM_136	-0.148916	1		0.940596	0.428217			NA
GSMM_137	4.69827	0.00921969	BjSa	5.28071	0.00487787	BjSa	BjSA	BjSA
GSMM_138	2.0095	0.665283		2.71606	0.0534584			NA
GSMM_139			NTC	2.99467	0.00856671	BjSa		NA
GSMM_140	1.55267	0.27577		2.72825	0.0694168			NA
GSMM_142			NTC	3.29807	0.157646		NTC	NTC
GSMM_144	-0.426753	1		0.363076	0.871323			NA
GSMM_146			NTC			NTC	NTC	NTC
GSMM_147	1.62045	0.234236		1.32953	0.298829			NA
GSMM_149			NTC			NTC	NTC	NTC
GSMM_151			NTC	4.3006	0.0833152		NTC	NTC
GSMM_152	0.716553	0.456966		0.913985	0.375026			NA
GSMM_153	6.66176	5.12e-06	BjSa	6.58203	2.83e-05	BjSa	BjSA	BjSA
GSMM_154	1.25753	0.242124		0.902773	0.355668			NA
GSMM_155	3.87085	0.0259147	BjSa	3.2056	0.029464	BjSa	BjSA	BjSA
GSMM_157	2.28154	0.108052		3.0704	0.0589447			NA
GSMM_159	-0.125225	1		4.39545	0.0289579	BjSa	BjSA	BjSA
GSMM_160	0.18196	1		0.269851	0.968777			NA
GSMM_161	-1.79959	0.0411008	NTC	-1.34067	0.180818		NTC	NTC
GSMM_164	-1.27664	0.787013		2.39186	0.215637			NA
GSMM_166	2.36716	0.155622		5.65586	0.0128666	BjSa	BjSA	BjSA
GSMM_169	1.56608	0.347476		5.92445	0.00312482	BjSa	BjSA	BjSA
GSMM_170	2.26088	0.196112		4.31626	0.00984607	BjSa	BjSA	BjSA
GSMM_171	-3.8653	0.0373523	NTC	0.280305	0.848051		NTC	NTC
GSMM_173	-1.61952	0.157389		0.146708	1			NA
GSMM_176	4.24529	0.0259147	BjSa	4.57669	0.00856671	BjSa	BjSA	BjSA
GSMM_177	2.00992	0.665283		4.17796	0.0421537	BjSa	BjSA	BjSA
GSMM_178	0.98795	0.385883		1.13957	0.321253			NA
GSMM_179			NTC			NTC	NTC	NTC
GSMM_180	-0.101344	1		2.03509	0.133052			NA
GSMM_182	-4.63135	0.0625593				NTC	NTC	NTC
GSMM_183	-2.37881	0.0356134	NTC	-0.553556	0.613316		NTC	NTC
GSMM_184	-5.8669	0.000332489	NTC	-5.8764	0.000238367	NTC	NTC	NTC
GSMM_185	0.459645	0.798677		-1.85687	0.0967574			NA
GSMM_186	-1.48292	0.105241		-1.57385	0.111331			NA
GSMM_187	-4.2683	0.0056086	NTC	-2.66164	0.0290607	NTC	NTC	NTC
GSMM_192	-0.420157	0.92617		2.48336	0.107006			NA
GSMM_193	-0.860729	0.695093		0.209691	1			NA
GSMM_197	1.29054	0.173586		1.08285	0.247191			NA
GSMM_199	-1.78547	0.192729		-1.44575	0.257806			NA
GSMM_202	-1.02499	0.55624		0.826274	0.419542			NA
GSMM_204	0.28551	0.849681		1.02042	0.188053			NA
GSMM_207	0.0155463	1		1.16675	0.252068			NA
GSMM_208	2.31617	0.00375489	BjSa	2.73586	0.000762883	BjSa	BjSA	BjSA
GSMM_210	-1.36266	0.411172		0.644245	0.764316			NA
GSMM_211	-1.83228	0.0907861		-0.919371	0.340261			NA
GSMM_212	2.16342	0.0221496	BjSa	3.39227	0.000471308	BjSa	BjSA	BjSA
GSMM_213	-0.599128	0.60662		-0.691039	0.438662			NA
GSMM_215	-4.41058	0.0102051	NTC	-4.81734	0.00275651	NTC	NTC	NTC
GSMM_216	-2.42132	0.128782		-3.02233	0.157646			NA
GSMM_217	-4.51795	0.0118089	NTC	-5.0661	0.00275651	NTC	NTC	NTC
GSMM_219	-1.05113	0.176066		-1.5872	0.133052			NA
GSMM_220	-2.80357	0.0158849	NTC	-0.194448	0.962433		NTC	NTC
GSMM_222	-1.23011	0.392002		1.77031	0.143736			NA
GSMM_225			NTC			NTC	NTC	NTC
GSMM_228	0.336187	0.94944		-0.513913	0.765083			NA
GSMM_229	-0.309804	0.89415		1.62858	0.0917061			NA
GSMM_230	-0.77417	0.591346		-0.609904	0.688258			NA
GSMM_232	-2.1281	0.0838234		-2.98649	0.0373076	NTC	NTC	NTC
GSMM_233	0.393992	0.783066		1.09085	0.304424			NA
GSMM_234			NTC	-4.81009	0.0458477	NTC	NTC	NTC
GSMM_235	-0.774641	0.84107		-4.55758	0.0232729	NTC	NTC	NTC
GSMM_236	-0.291784	0.993194		-2.61186	0.024779	NTC	NTC	NTC
GSMM_237	0.788325	0.403436		-0.986164	0.389763			NA
GSMM_238	1.47235	0.173586		1.03549	0.490137			NA
GSMM_239	-3.84266	0.0662396		-6.88502	0.00938164	NTC	NTC	NTC
GSMM_240	-0.918765	0.37482		-0.956111	0.43756			NA
GSMM_241	-5.93971	0.000272265	NTC	-6.98589	4.62e-06	NTC	NTC	NTC
GSMM_242	-1.47451	0.300052		-1.63034	0.134545			NA
GSMM_243			NTC			NTC	NTC	NTC
GSMM_244	2.11293	0.0407878	BjSa	1.58153	0.129539		BjSA	BjSA
GSMM_249	-2.59015	0.00785416	NTC	-1.26426	0.165743		NTC	NTC
GSMM_250	-2.6944	0.0876076		-2.13786	0.0482191	NTC	NTC	NTC
GSMM_253	-2.3818	0.085139		-1.98786	0.131523			NA
GSMM_255	-3.64301	0.00945186	NTC	-4.02624	0.0148127	NTC	NTC	NTC
GSMM_256	-2.13521	0.665283		-4.40404	0.0114107	NTC	NTC	NTC
GSMM_257	-5.71393	0.00312926	NTC	-6.23078	0.00305489	NTC	NTC	NTC
GSMM_259	-3.26761	0.0301494	NTC	-3.68523	0.00859191	NTC	NTC	NTC
GSMM_261	-4.51895	0.00904899	NTC	-3.32675	0.00856671	NTC	NTC	NTC
GSMM_262	-5.03975	0.0353623	NTC	-5.45667	0.0116633	NTC	NTC	NTC
GSMM_263	-4.01405	0.0435469	NTC	-3.85974	0.0122016	NTC	NTC	NTC
GSMM_264			NTC	-4.94813	0.0332056	NTC	NTC	NTC
GSMM_265	-4.6281	0.00484609	NTC	-4.25821	0.000471308	NTC	NTC	NTC
GSMM_268	-4.63654	0.00694927	NTC	-4.58677	0.0122016	NTC	NTC	NTC
GSMM_269	-2.60578	0.408638		-2.95591	0.0831576			NA
GSMM_270			NTC	-3.69222	0.0989079		NTC	NTC
GSMM_271			NTC	-1.15565	0.463838		NTC	NTC
GSMM_275	-3.48237	0.0924604		-4.13386	0.0312873	NTC	NTC	NTC
GSMM_277	-2.2942	0.0924604		-1.59612	0.137153			NA
GSMM_278	-2.83563	0.058775		-2.38697	0.0298332	NTC	NTC	NTC
GSMM_279			NTC	-2.21341	0.387015		NTC	NTC
GSMM_280	-3.53067	0.105824		-5.40917	0.0205428	NTC	NTC	NTC
GSMM_282	-1.82642	0.185004		-2.05585	0.0578353			NA
GSMM_283			NTC			NTC	NTC	NTC
GSMM_284			NTC	-4.44455	0.0843119		NTC	NTC
GSMM_286	-2.16094	0.137948		-1.75513	0.101501			NA
GSMM_287	1.03881	0.787013		-3.75325	0.0332526	NTC	NTC	NTC
GSMM_290	0.0740655	1		0.519612	0.676002			NA
GSMM_292	-0.281596	0.906983		0.397423	0.785117			NA
GSMM_293			NTC	-4.38299	0.0826596		NTC	NTC
GSMM_297	-2.60614	0.403449		-4.66941	0.00938164	NTC	NTC	NTC
GSMM_299	0.566996	0.633004		0.578207	0.611149			NA
GSMM_302	-2.60669	0.403449		-3.43092	0.173823			NA
GSMM_304	1.19648	0.289722		1.15638	0.355557			NA
GSMM_305	1.31359	0.354243		0.292546	1			NA
GSMM_306	-2.74514	0.0334899	NTC	-3.5252	0.0236425	NTC	NTC	NTC
GSMM_309	1.45191	0.216177		1.02549	0.468423			NA
GSMM_310			NTC			NTC	NTC	NTC
GSMM_311			NTC			NTC	NTC	NTC
GSMM_314	2.91118	0.0686061		2.81904	0.0403275	BjSa	BjSA	BjSA
GSMM_315	-2.5607	0.0426461	NTC	-2.17511	0.0856738		NTC	NTC
GSMM_316	-0.596529	1		2.40819	0.395855			NA
GSMM_317	-2.13498	0.665283		-3.04752	0.24284			NA
GSMM_319	-1.21509	0.175423		-0.483369	0.716254			NA
GSMM_320	-0.147228	1		-2.07765	0.103856			NA
GSMM_322			NTC	-0.28831	1		NTC	NTC
GSMM_323	0.465789	0.609409		1.3315	0.0899313			NA
GSMM_324	-1.01225	0.674605		-0.541602	0.880079			NA
GSMM_325	-1.01428	0.408638		-1.08569	0.375097			NA
GSMM_326	1.34262	0.0865779		1.25939	0.125114			NA
GSMM_328	2.0095	0.665283		-0.28826	1			NA
GSMM_329	-3.67194	0.00201767	NTC	-2.64858	0.00984607	NTC	NTC	NTC
GSMM_330	0.638415	0.504853		0.743525	0.419542			NA
GSMM_333	-2.36167	0.0307947	NTC	-2.32383	0.0437144	NTC	NTC	NTC
GSMM_336	-1.59908	0.155622		-2.54432	0.0144165	NTC	NTC	NTC
GSMM_337	-3.86497	0.0373523	NTC	-4.38444	0.00856671	NTC	NTC	NTC
GSMM_338	-0.877547	0.384807		-0.395262	0.748356			NA
GSMM_343	2.48132	0.154448		0.788335	1			NA
GSMM_344	-0.163653	1		-1.53471	0.21158			NA
GSMM_345	0.531562	0.920318		-0.824665	0.6597			NA
GSMM_346			NTC			NTC	NTC	NTC
GSMM_347	0.0887146	1		-0.12185	1			NA
GSMM_348	-0.775568	0.880403		-0.0760069	1			NA
GSMM_350	-5.2106	0.00904899	NTC	-3.93133	0.0615888		NTC	NTC
GSMM_351	-0.10123	1		-1.7601	0.550612			NA
GSMM_352	1.13539	0.278631		0.690297	0.489212			NA
GSMM_354	2.83571	0.0096064	BjSa	2.77839	0.0061434	BjSa	BjSA	BjSA
GSMM_355	1.33631	0.229521		1.67403	0.189277			NA
GSMM_357	-0.1017	1		0.781488	1			NA
GSMM_358	-2.95089	0.0744936		-1.58109	0.322972			NA
GSMM_360	-0.490136	1		-3.42988	0.172628			NA
GSMM_364	0.384721	0.930954		1.53545	0.188454			NA
GSMM_365			NTC			NTC	NTC	NTC
GSMM_366	-3.12621	0.00404789	NTC	-2.62658	0.00859191	NTC	NTC	NTC
GSMM_372	-1.27596	0.787013		2.10745	0.133535			NA
GSMM_374			NTC			NTC	NTC	NTC
GSMM_375	1.6529	0.11258		1.44108	0.157646			NA
GSMM_378	-4.45585	0.0173889	NTC	1.35125	0.438442		NTC	NTC
GSMM_380	-0.930675	0.390457		-1.25278	0.260191			NA
GSMM_382	0.290089	0.918902		0.0634169	1			NA
GSMM_384	-5.1007	0.00904899	NTC	-3.04974	0.081633		NTC	NTC
GSMM_387	-0.245442	0.928887		2.01455	0.0655995			NA
GSMM_388	-3.14077	0.0407878	NTC	-1.51557	0.169136		NTC	NTC
GSMM_389	0.813536	0.466027		1.09044	0.306487			NA
GSMM_391	0.337792	1		1.91532	0.151903			NA
GSMM_392	-0.329812	0.930954		-0.5039	0.778696			NA
GSMM_394	-2.15337	0.24507		-2.95296	0.0437144	NTC	NTC	NTC
GSMM_395	-3.24537	0.155622		0.338404	1			NA
