## Supplementary material for "A metabolic modeling-based framework for predicting trophic dependencies in native rhizobiomes of crop plants": PM sub-networks functional characterization

### Sheet: Healthy_soil_Exudates_PM
exudate	H	S + NA	hyper_geo	1-hyper_geo	p_adj
EX_cys__L_e	486	1724	0.999994	6.09904e-06	0.000963648
EX_4hbz_e	495	1816	0.999921	7.9129e-05	0.00625119
EX_succ_e	407	1516	0.99919	0.000809934	0.0426565
EX_mal__D_e	274	1045	0.987625	0.0123746	0.488797
EX_rib__D_e	516	2080	0.976337	0.0236625	0.747735
EX_gal_e	518	2094	0.973162	0.0268382	0.706739
EX_val__L_e	467	1929	0.920888	0.079112	1
EX_pyr_e	526	2183	0.919362	0.0806378	1
EX_ala_B_e	66	252	0.874139	0.125861	1
EX_sbt__D_e	428	1794	0.859223	0.140777	1
EX_galur_e	494	2115	0.766204	0.233796	1
EX_oxa_e	496	2142	0.709126	0.290874	1
EX_bz_e	526	2287	0.663803	0.336197	1
EX_asn__L_e	345	1537	0.474187	0.525813	1
EX_quin_e	52	239	0.439707	0.560293	1
EX_galt_e	417	1888	0.349815	0.650185	1
EX_asp__L_e	465	2119	0.29339	0.70661	1
EX_glyc_e	488	2225	0.284247	0.715753	1
EX_cinnm_e	91	492	0.0416877	0.958312	1
EX_xyl__D_e	435	2107	0.0415234	0.958477	1
EX_urea_e	409	2082	0.00398609	0.996014	1
EX_34dhcinm_e	0	28	0.0033385	0.996662	1
EX_fer_e	0	127	5.67664e-12	1	1
EX_ga_e	0	177	2.07531e-16	1	1
EX_glyc__R_e	0	182	7.46598e-17	1	1
EX_lac__D_e	67	1076	3.85552e-36	1	1
EX_salcn_e	0	248	1.01692e-22	1	1

### Sheet: Symptomized_soil_Exudates_PM
exudate	S	H + NA	hyper_geo	1-hyper_geo	p_adj
EX_34dhcinm_e	28	0	1	0	0
EX_salcn_e	137	111	1	8.22997e-12	6.50168e-10
EX_quin_e	175	116	1	1.76699e-11	9.30613e-10
EX_ga_e	118	59	1	4.4617e-11	1.76237e-09
EX_lac__D_e	431	712	0.999977	2.3234e-05	0.000734193
EX_galt_e	816	1489	0.999722	0.000277575	0.00730948
EX_xyl__D_e	879	1663	0.996856	0.00314367	0.070957
EX_urea_e	856	1635	0.993239	0.00676059	0.133522
EX_asn__L_e	648	1234	0.986167	0.0138328	0.242842
EX_asp__L_e	879	1705	0.983525	0.016475	0.260304
EX_glyc__R_e	65	117	0.867834	0.132166	1
EX_cinnm_e	192	391	0.680325	0.319675	1
EX_sbt__D_e	723	1499	0.674288	0.325712	1
EX_gal_e	835	1777	0.438598	0.561402	1
EX_rib__D_e	825	1771	0.357368	0.642632	1
EX_fer_e	38	89	0.33423	0.66577	1
EX_glyc_e	857	1856	0.275807	0.724193	1
EX_bz_e	879	1934	0.156539	0.843461	1
EX_cys__L_e	685	1525	0.126299	0.873701	1
EX_ala_B_e	90	228	0.0788584	0.921142	1
EX_galur_e	800	1809	0.0515489	0.948451	1
EX_succ_e	568	1355	0.00669336	0.993307	1
EX_val__L_e	707	1689	0.00244495	0.997555	1
EX_pyr_e	799	1910	0.00125725	0.998743	1
EX_oxa_e	777	1861	0.00124385	0.998756	1
EX_mal__D_e	357	962	2.92954e-05	0.999971	1
EX_4hbz_e	605	1706	9.71963e-11	1	1

### Sheet: Healthy_soil_secretions_PM
metabolite	H	S + NA	hyper_geo	1-hyper_geo	p_adj
EX_srb__L_e	19	0	1	0	0
EX_gcald_e	44	45	1	0	0
EX_manur_e	36	30	1	5.49671e-13	2.89494e-11
EX_prealg_MG_23_e	35	16	1	3.83005e-11	1.51287e-09
EX_glyclt_e	35	18	1	4.95611e-11	1.56613e-09
EX_pacald_e	147	266	1	7.81578e-11	2.05816e-09
EX_alaala_e	59	88	1	2.78955e-10	6.29641e-09
EX_inost_e	152	376	1	2.28121e-09	4.50538e-08
EX_cellb_e	60	100	1	4.26887e-09	7.49425e-08
EX_hxan_e	47	75	1	5.74184e-08	9.07211e-07
EX_pydxn_e	55	101	1	1.94435e-07	2.79279e-06
EX_glcr_e	71	152	1	4.98668e-07	6.56579e-06
EX_bzal_e	18	15	0.999999	6.29017e-07	7.64498e-06
EX_tmanur_e	17	16	0.999996	3.60884e-06	4.07284e-05
EX_prealginate_G_e	17	16	0.999996	3.60884e-06	3.80131e-05
EX_prealg_MG_32_e	17	16	0.999996	3.60884e-06	3.56373e-05
EX_algac_MG_41_e	17	16	0.999996	3.60884e-06	3.3541e-05
EX_prealg_MG_41_e	17	16	0.999996	3.60884e-06	3.16776e-05
EX_algac_MG_32_e	17	16	0.999996	3.60884e-06	3.00104e-05
EX_algac_MG_23_e	17	16	0.999996	3.60884e-06	2.85099e-05
EX_algac_MG_14_e	17	16	0.999996	3.60884e-06	2.71522e-05
EX_cys__L_e	105	278	0.999994	5.97558e-06	4.29156e-05
EX_thm_e	29	45	0.999992	8.19477e-06	5.62945e-05
EX_4abz_e	17	18	0.999989	1.08039e-05	7.11259e-05
EX_agm_e	17	18	0.999989	1.08039e-05	6.82809e-05
EX_pac_e	14	14	0.999969	3.14172e-05	0.00019092
EX_tmam_e	30	54	0.999948	5.24519e-05	0.000306941
EX_acac_e	79	217	0.999822	0.000178255	0.00100587
EX_ura_e	127	390	0.999793	0.000207112	0.0011284
EX_g3pg_e	17	27	0.999552	0.000448388	0.00236151
EX_orn__L_e	18	31	0.999302	0.000698106	0.00355809
EX_4abutn_e	43	108	0.999077	0.00092285	0.00455657
EX_prealg_MG_14_e	17	31	0.998496	0.00150389	0.00720043
EX_lcts_e	18	34	0.99839	0.00160954	0.00747961
EX_4abut_e	68	199	0.998282	0.00171772	0.0077543
EX_catechol_e	28	66	0.997453	0.00254723	0.0111795
EX_actn__R_e	132	443	0.99729	0.00271017	0.0115732
EX_etha_e	132	444	0.997108	0.00289185	0.012024
EX_dha_e	52	155	0.993389	0.00661076	0.0267821
EX_ocdcea_e	44	129	0.991346	0.00865422	0.0341842
EX_5mdru1p_e	148	527	0.990489	0.0095109	0.0366517
EX_3gmp_e	13	29	0.984561	0.0154389	0.0580796
EX_R_3hcmrs7e_e	18	45	0.983355	0.0166454	0.0611623
EX_acser_e	17	42	0.982738	0.017262	0.0619862
EX_ind3ac_e	216	818	0.979963	0.020037	0.0703522
EX_stfrnA_e	126	459	0.974774	0.0252262	0.0866466
EX_gthox_e	81	284	0.969927	0.0300726	0.101095
EX_glc__D_e	135	500	0.968461	0.0315386	0.103814
EX_glyc3p_e	134	500	0.962376	0.0376237	0.121317
EX_ala__D_e	143	537	0.961604	0.0383963	0.121332
EX_pheme_e	121	451	0.955961	0.044039	0.136435
EX_asp__D_e	28	91	0.935344	0.0646559	0.196455
EX_d23hb_e	65	235	0.932351	0.0676493	0.201671
EX_12ppd__R_e	32	107	0.92973	0.0702701	0.205605
EX_2dhglcn_e	29	96	0.927717	0.0722828	0.207649
EX_istfrnA_e	107	409	0.917391	0.0826088	0.233075
EX_4hba_e	119	471	0.870443	0.129557	0.359122
EX_spmd_e	192	784	0.848188	0.151812	0.413558
EX_rnam_e	91	360	0.842867	0.157133	0.420796
EX_enter_e	47	179	0.840029	0.159971	0.421256
EX_2mba_e	33	124	0.824997	0.175003	0.453286
EX_ppap_e	114	461	0.817654	0.182346	0.464688
EX_fum_e	13	46	0.811968	0.188032	0.471572
EX_fald_e	243	1012	0.809254	0.190746	0.470905
EX_ptrc_e	179	746	0.774345	0.225655	0.548516
EX_cell4_e	56	226	0.755812	0.244188	0.58457
EX_LalaDgluMdap_e	13	51	0.714696	0.285304	0.672806
EX_indole_e	95	400	0.687909	0.312091	0.725153
EX_5drib_e	228	977	0.678144	0.321856	0.737004
EX_pyovd_kt_e	257	1116	0.615206	0.384794	0.868534
EX_fe3pyovd_kt_e	257	1116	0.615206	0.384794	0.856301
EX_15dap_e	51	220	0.597601	0.402399	0.883041
EX_g3pe_e	65	281	0.595049	0.404951	0.876469
EX_ncam_e	34	149	0.562358	0.437642	0.934425
EX_R_3hpt_e	31	138	0.532325	0.467675	0.985236
EX_ser__L_e	137	610	0.489098	0.510902	1
EX_thr__L_e	17	81	0.449608	0.550392	1
EX_4hbz_e	106	478	0.448754	0.551246	1
EX_glyc_e	216	973	0.413573	0.586427	1
EX_ch4s_e	105	481	0.391284	0.608716	1
EX_anhgm_e	132	602	0.390623	0.609377	1
EX_4hbald_e	140	639	0.382708	0.617292	1
EX_LalaDgluMdapDala_e	13	69	0.329262	0.670738	1
EX_orn_e	119	561	0.276563	0.723437	1
EX_chol_e	135	636	0.263458	0.736542	1
EX_leu__L_e	18	97	0.260522	0.739478	1
EX_uri_e	18	98	0.246769	0.753231	1
EX_ival_e	19	114	0.127441	0.872559	1
EX_lys__L_e	45	242	0.125727	0.874273	1
EX_bz_e	0	11	0.105929	0.894071	1
EX_g6p_B_e	0	13	0.0704234	0.929577	1
EX_cgly_e	81	432	0.0634404	0.93656	1
EX_hom__L_e	34	202	0.0604378	0.939562	1
EX_diact_e	0	14	0.0574203	0.94258	1
EX_etoh_e	188	949	0.0475433	0.952457	1
EX_6pgc_e	0	15	0.0468178	0.953182	1
EX_glx_e	0	15	0.0468178	0.953182	1
EX_R_3htd5e_e	0	15	0.0468178	0.953182	1
EX_ibtol_e	0	15	0.0468178	0.953182	1
EX_R_3hhdca_e	0	15	0.0468178	0.953182	1
EX_oxa_e	97	517	0.0465685	0.953432	1
EX_ile__L_e	0	16	0.0381728	0.961827	1
EX_glcur_e	0	16	0.0381728	0.961827	1
EX_23dhbzs3_e	0	17	0.031124	0.968876	1
EX_xyl__D_e	0	17	0.031124	0.968876	1
EX_glcn_e	48	287	0.0269532	0.973047	1
EX_acald_e	202	1035	0.0261441	0.973856	1
EX_ppal_e	0	18	0.0253767	0.974623	1
EX_phe__L_e	0	18	0.0253767	0.974623	1
EX_pea_e	51	306	0.0217781	0.978222	1
EX_ac_e	0	19	0.0206906	0.979309	1
EX_m4po_e	0	19	0.0206906	0.979309	1
EX_12ppd__S_e	13	106	0.0179914	0.982009	1
EX_forglu_e	17	129	0.0177004	0.9823	1
EX_ins_e	0	22	0.0112143	0.988786	1
EX_thym_e	76	454	0.00685935	0.993141	1
EX_algac__M_e	35	242	0.00583383	0.994166	1
EX_gal_e	124	707	0.00383902	0.996161	1
EX_gthrd_e	51	335	0.00353128	0.996469	1
EX_urea_e	159	885	0.00311958	0.99688	1
EX_meoh_e	78	480	0.00280476	0.997195	1
EX_gsn_e	13	126	0.0022073	0.997793	1
EX_rib__D_e	150	857	0.00146997	0.99853	1
EX_salchs4_e	0	32	0.00145533	0.998545	1
EX_4crsol_e	0	33	0.0011865	0.998813	1
EX_arab__D_e	0	35	0.000788636	0.999211	1
EX_tyr__L_e	0	35	0.000788636	0.999211	1
EX_pnto__R_e	0	36	0.00064295	0.999357	1
EX_glyald_e	92	578	0.000618469	0.999382	1
EX_mththf_e	29	236	0.00055875	0.999441	1
EX_fmn_e	0	37	0.000524174	0.999476	1
EX_tol_e	0	38	0.000427339	0.999573	1
EX_adn_e	13	147	0.000184886	0.999815	1
EX_cytd_e	13	148	0.000163326	0.999837	1
EX_cresol_e	13	150	0.000127268	0.999873	1
EX_2obut_e	0	47	6.79743e-05	0.999932	1
EX_gua_e	46	360	5.73229e-05	0.999943	1
EX_acglu_e	0	48	5.5414e-05	0.999945	1
EX_asp__L_e	0	50	3.68267e-05	0.999963	1
EX_btd_RR_e	0	50	3.68267e-05	0.999963	1
EX_val__L_e	0	50	3.68267e-05	0.999963	1
EX_for_e	50	398	1.53891e-05	0.999985	1
EX_succ_e	12	160	1.38975e-05	0.999986	1
EX_man1p_e	0	56	1.08079e-05	0.999989	1
EX_mal__L_e	0	62	3.17136e-06	0.999997	1
EX_thymd_e	0	66	1.40025e-06	0.999999	1
EX_isocap_e	0	73	3.34811e-07	1	1
EX_id3acald_e	0	80	8.00368e-08	1	1
EX_lac__L_e	50	459	4.15261e-08	1	1
EX_5dglcn_e	18	262	4.877e-09	1	1
EX_glu__L_e	32	363	4.10311e-09	1	1
EX_coa_e	0	100	1.33958e-09	1	1
EX_dxylnt_e	0	106	3.92557e-10	1	1
EX_2hxmp_e	0	117	4.13445e-11	1	1
EX_udcpp_e	18	312	3.38112e-12	1	1
EX_glyb_e	13	281	5.99203e-13	1	1
EX_arg__L_e	0	167	1.47918e-15	1	1
EX_nac_e	0	229	4.45656e-21	1	1

### Sheet: Symptomized_soil_secretions_PM
metabolite	S	H + NA	hyper_geo	1-hyper_geo	p_adj
EX_g6p_B_e	13	0	1	0	0
EX_tol_e	38	0	1	0	0
EX_hxan_e	75	47	1	0	0
EX_R_3hhdca_e	15	0	1	0	0
EX_m4po_e	19	0	1	0	0
EX_glcur_e	16	0	1	0	0
EX_ppal_e	18	0	1	0	0
EX_4crsol_e	33	0	1	0	0
EX_5dglcn_e	157	123	1	2.28808e-11	4.01685e-10
EX_indole_e	226	269	1	1.22925e-10	1.94222e-09
EX_12ppd__S_e	70	49	1	3.78948e-10	5.44307e-09
EX_2hxmp_e	68	49	1	1.5018e-09	1.97738e-08
EX_man1p_e	39	17	1	1.58268e-09	1.92356e-08
EX_gua_e	182	224	1	1.87977e-08	2.12145e-07
EX_d23hb_e	138	162	1	1.26003e-07	1.32723e-06
EX_2dhglcn_e	66	59	1	4.31524e-07	4.2613e-06
EX_ala__D_e	276	404	0.999999	6.95392e-07	6.46305e-06
EX_R_3hpt_e	83	86	0.999999	1.15428e-06	1.0132e-05
EX_glyb_e	131	163	0.999998	2.11887e-06	1.762e-05
EX_anhgm_e	292	442	0.999997	2.57752e-06	2.03624e-05
EX_thym_e	218	312	0.999997	3.02658e-06	2.27714e-05
EX_coa_e	53	47	0.999996	4.05791e-06	2.91432e-05
EX_ch4s_e	234	352	0.999983	1.65334e-05	0.000113577
EX_isocap_e	38	35	0.999885	0.000115253	0.000758751
EX_glu__L_e	159	236	0.999809	0.000190845	0.00120614
EX_cresol_e	73	90	0.999783	0.000217258	0.00132026
EX_lac__L_e	199	310	0.999749	0.00025141	0.00147121
EX_orn_e	258	422	0.999641	0.000358785	0.00202457
EX_thymd_e	33	33	0.999258	0.000742294	0.00404422
EX_arg__L_e	72	95	0.999086	0.000914231	0.00481495
EX_udcpp_e	131	199	0.998837	0.00116262	0.00592559
EX_rib__D_e	366	641	0.998828	0.00117227	0.0057881
EX_arab__D_e	19	16	0.998199	0.00180081	0.00862205
EX_cytd_e	68	93	0.997705	0.00229505	0.0106652
EX_oxa_e	228	386	0.997411	0.00258876	0.0116864
EX_chol_e	281	490	0.996779	0.00322139	0.0141383
EX_pydxn_e	65	91	0.995933	0.00406738	0.0173688
EX_agm_e	18	17	0.994929	0.0050707	0.0210834
EX_4abz_e	18	17	0.994929	0.0050707	0.0205428
EX_enter_e	89	137	0.992706	0.00729374	0.0288103
EX_pnto__R_e	18	18	0.992441	0.00755898	0.0291297
EX_lys__L_e	110	177	0.990967	0.00903259	0.0339798
EX_ser__L_e	265	482	0.982984	0.0170159	0.0625235
EX_acser_e	26	33	0.981917	0.0180826	0.0649331
EX_ncam_e	71	112	0.979778	0.020222	0.0710017
EX_salchs4_e	15	17	0.974723	0.0252768	0.0868202
EX_leu__L_e	46	69	0.973219	0.0267815	0.0900313
EX_urea_e	361	683	0.970001	0.0299986	0.0987455
EX_id3acald_e	33	47	0.969867	0.030133	0.0971636
EX_ppap_e	204	371	0.96919	0.0308102	0.0973602
EX_gsn_e	54	85	0.965704	0.0342956	0.106249
EX_gal_e	289	542	0.964443	0.0355567	0.108038
EX_glyc3p_e	222	412	0.956529	0.0434706	0.129592
EX_meoh_e	196	362	0.952098	0.0479023	0.140159
EX_glyald_e	233	437	0.948004	0.0519963	0.149371
EX_nac_e	83	146	0.928675	0.0713254	0.201239
EX_15dap_e	96	175	0.902831	0.097169	0.269346
EX_hom__L_e	83	153	0.872418	0.127582	0.34755
EX_pea_e	123	234	0.860519	0.139481	0.373526
EX_btd_RR_e	19	31	0.857915	0.142085	0.374157
EX_g3pg_e	16	28	0.78809	0.21191	0.548882
EX_acald_e	404	833	0.722732	0.277268	0.706586
EX_cellb_e	54	106	0.721091	0.278909	0.699486
EX_g3pe_e	115	231	0.720949	0.279051	0.688907
EX_lcts_e	18	34	0.717709	0.282291	0.686184
EX_dxylnt_e	36	70	0.712925	0.287075	0.68724
EX_glcr_e	73	150	0.632339	0.367661	0.867021
EX_5drib_e	389	816	0.617925	0.382075	0.887763
EX_algac__M_e	90	187	0.607371	0.392629	0.899063
EX_uri_e	37	79	0.541304	0.458696	1
EX_acglu_e	15	33	0.528849	0.471151	1
EX_ura_e	165	352	0.518126	0.481874	1
EX_gthrd_e	123	263	0.513478	0.486522	1
EX_spmd_e	311	665	0.497728	0.502272	1
EX_orn__L_e	15	34	0.489614	0.510386	1
EX_fe3pyovd_kt_e	436	937	0.456779	0.543221	1
EX_pyovd_kt_e	436	937	0.456779	0.543221	1
EX_cgly_e	160	353	0.378509	0.621491	1
EX_adn_e	48	112	0.333137	0.666863	1
EX_2obut_e	13	34	0.324122	0.675878	1
EX_4hbz_e	180	404	0.298144	0.701856	1
EX_4hbald_e	240	539	0.262469	0.737531	1
EX_glcn_e	101	234	0.261482	0.738518	1
EX_rnam_e	137	314	0.255628	0.744372	1
EX_val__L_e	13	37	0.22981	0.77019	1
EX_4abut_e	79	188	0.225399	0.774601	1
EX_gthox_e	109	256	0.214277	0.785723	1
EX_fum_e	15	44	0.175975	0.824025	1
EX_succ_e	47	125	0.111013	0.888987	1
EX_acac_e	84	212	0.104353	0.895647	1
EX_R_3hcmrs7e_e	15	48	0.103946	0.896054	1
EX_asp__D_e	31	88	0.0988973	0.901103	1
EX_glc__D_e	186	449	0.0809749	0.919025	1
EX_etoh_e	340	797	0.0726035	0.927397	1
EX_ind3ac_e	308	726	0.0713292	0.928671	1
EX_fald_e	373	882	0.046673	0.953327	1
EX_ptrc_e	271	654	0.0438303	0.95617	1
EX_forglu_e	36	110	0.0338488	0.966151	1
EX_4hba_e	167	423	0.030713	0.969287	1
EX_glyc_e	349	840	0.0280488	0.971951	1
EX_etha_e	161	415	0.020977	0.979023	1
EX_bz_e	0	11	0.0145294	0.985471	1
EX_5mdru1p_e	188	487	0.0116137	0.988386	1
EX_pheme_e	156	416	0.00851607	0.991484	1
EX_ival_e	29	104	0.00651955	0.99348	1
EX_diact_e	0	14	0.00458089	0.995419	1
EX_catechol_e	18	76	0.0040581	0.995942	1
EX_R_3htd5e_e	0	15	0.00311775	0.996882	1
EX_ibtol_e	0	15	0.00311775	0.996882	1
EX_6pgc_e	0	15	0.00311775	0.996882	1
EX_glx_e	0	15	0.00311775	0.996882	1
EX_cys__L_e	97	286	0.00274073	0.997259	1
EX_ile__L_e	0	16	0.00212192	0.997878	1
EX_cell4_e	67	215	0.00156198	0.998438	1
EX_xyl__D_e	0	17	0.00144415	0.998556	1
EX_23dhbzs3_e	0	17	0.00144415	0.998556	1
EX_mththf_e	62	203	0.00137701	0.998623	1
EX_phe__L_e	0	18	0.000982857	0.999017	1
EX_ac_e	0	19	0.000668905	0.999331	1
EX_srb__L_e	0	19	0.000668905	0.999331	1
EX_for_e	110	338	0.000355775	0.999644	1
EX_ocdcea_e	34	139	0.000213215	0.999787	1
EX_ins_e	0	22	0.000210843	0.999789	1
EX_tmam_e	12	72	0.000177152	0.999823	1
EX_inost_e	130	398	0.000129725	0.99987	1
EX_dha_e	41	166	6.63705e-05	0.999934	1
EX_pac_e	0	28	2.09426e-05	0.999979	1
EX_istfrnA_e	119	397	5.0136e-06	0.999995	1
EX_tmanur_e	0	33	3.05587e-06	0.999997	1
EX_algac_MG_14_e	0	33	3.05587e-06	0.999997	1
EX_algac_MG_23_e	0	33	3.05587e-06	0.999997	1
EX_algac_MG_32_e	0	33	3.05587e-06	0.999997	1
EX_prealginate_G_e	0	33	3.05587e-06	0.999997	1
EX_bzal_e	0	33	3.05587e-06	0.999997	1
EX_algac_MG_41_e	0	33	3.05587e-06	0.999997	1
EX_prealg_MG_41_e	0	33	3.05587e-06	0.999997	1
EX_prealg_MG_32_e	0	33	3.05587e-06	0.999997	1
EX_tyr__L_e	0	35	1.41496e-06	0.999999	1
EX_actn__R_e	132	443	1.12578e-06	0.999999	1
EX_pacald_e	88	325	9.76227e-07	0.999999	1
EX_fmn_e	0	37	6.55145e-07	0.999999	1
EX_3gmp_e	0	42	9.55524e-08	1	1
EX_12ppd__R_e	17	122	5.75132e-08	1	1
EX_prealg_MG_14_e	0	48	9.47937e-09	1	1
EX_asp__L_e	0	50	4.3879e-09	1	1
EX_prealg_MG_23_e	0	51	2.98531e-09	1	1
EX_glyclt_e	0	53	1.38178e-09	1	1
EX_2mba_e	17	140	4.74239e-10	1	1
EX_stfrnA_e	119	466	2.13329e-10	1	1
EX_4abutn_e	15	136	1.54669e-10	1	1
EX_mal__L_e	0	62	4.31267e-11	1	1
EX_LalaDgluMdap_e	0	64	1.99572e-11	1	1
EX_manur_e	0	66	9.23495e-12	1	1
EX_thm_e	0	74	4.23249e-13	1	1
EX_LalaDgluMdapDala_e	0	82	1.93853e-14	1	1
EX_gcald_e	0	89	1.30469e-15	1	1
EX_alaala_e	0	147	2.4919e-25	1	1
EX_thr__L_e	0	98	4.05857e-17	1	1
